# Axolotl regeneration reveals a dormant cis-regulatory grammar conserved across vertebrate genomes

**DOI:** 10.64898/2026.07.13.738357

**Authors:** Takashi Fujiwara, Kazuki Nakanishi, Takahide Suzuki, Hideyuki Shimizu

## Abstract

Unlike most mammals, which lack the capacity to regenerate complex tissues following injury, other vertebrates such as the axolotl rebuild complete limbs throughout life, yet the regulatory mechanisms underlying this striking difference have remained elusive. Here, we define the core cis-regulatory motif grammar driving axolotl limb regeneration and demonstrate that this grammar is conserved within the syntenic neighborhoods of regeneration-gene orthologs in human and mouse genomes, despite being epigenetically sealed in adult mammalian tissues. Integrating this cross-species grammar projection with AlphaGenome, a multimodal genomic AI capable of predicting epigenomic states from long sequence context, we find that the highest-ranking candidate loci are predicted to occupy a state of bivalent dormancy marked by the co-enrichment of poising and repressive histone modifications alongside suppression of transcriptional activity and chromatin accessibility. Systematic *in silico* motif perturbation further predicts that this dormant state is actively enforced by specific dormancy-stabilizing sequence elements, and that disrupting these elements shifts candidate loci toward a regeneration-competent chromatin configuration. Our findings support a model in which the regenerative blueprint has not been erased from the mammalian genome but locked within it, opening new avenues for understanding the evolution of regenerative competence and for the rational reactivation of latent regenerative programs.
