## Supplementary Tables for "Axolotl regeneration reveals a dormant cis-regulatory grammar conserved across vertebrate genomes": Supplementary_Table_1_regeneration_prior_and_motif_grammar.tsv

section	row_id	panel_or_use	category	subcategory	metric	value	n_peaks	n_significant_peak_gene_pairs	n_unique_candidate_genes	motif_family	n_motifs	motif_sources	best_log_p	best_neglog10p	best_motif	best_consensus	homer_header_rank	motif_id	homer_file	consensus	closest_match	homer_source_run	motif_length	source_log_p_support	scan_enabled	eligible_for_insertion	selected_for_insertion	eligibility_exclusion_reason	eligible_rank_by_source_log_p	figure_display_rank	figure_display_score	figure_display_consensus	is_primary_homer_motif	is_inserted_motif	insertion_label	scan_compatibility_note	source_file	notes
atac_stage_peak_counts	homeostatic	Fig. 2 ATAC summary	homeostatic		n_peaks	18359	18359																														processed_axolotl_ATAC_stage_peak_catalogs
atac_stage_peak_counts	trauma	Fig. 2 ATAC summary	trauma		n_peaks	22786	22786																														processed_axolotl_ATAC_stage_peak_catalogs
atac_stage_peak_counts	wound_healing	Fig. 2 ATAC summary	wound_healing		n_peaks	19993	19993																														processed_axolotl_ATAC_stage_peak_catalogs
atac_stage_peak_counts	early_bud	Fig. 2 ATAC summary	early_bud		n_peaks	24585	24585																														processed_axolotl_ATAC_stage_peak_catalogs
atac_stage_peak_counts	midbud	Fig. 2 ATAC summary	midbud		n_peaks	36371	36371																														processed_axolotl_ATAC_stage_peak_catalogs
atac_stage_peak_counts	late_bud	Fig. 2 ATAC summary	late_bud		n_peaks	22521	22521																														processed_axolotl_ATAC_stage_peak_catalogs
atac_stage_peak_counts	palette	Fig. 2 ATAC summary	palette		n_peaks	28272	28272																														processed_axolotl_ATAC_stage_peak_catalogs
atac_stage_peak_counts	redifferentiated	Fig. 2 ATAC summary	redifferentiated		n_peaks	27631	27631																														processed_axolotl_ATAC_stage_peak_catalogs
atac_stage_peak_counts	all_injury	Fig. 2 ATAC summary	all_injury		n_peaks	67489	67489																														processed_axolotl_ATAC_stage_peak_catalogs
atac_dynamic_constitutive_counts	dynamic	ATAC QC	dynamic		count	15132	15132																														processed_axolotl_ATAC_dynamic_constitutive_peak_sets
atac_dynamic_constitutive_counts	constitutive	ATAC QC	constitutive		count	18359	18359																														processed_axolotl_ATAC_dynamic_constitutive_peak_sets
atac_rna_integration_summary	1d_vs_0h	Fig. 2 ATAC-RNA integration	atac_rna_integration	1d_vs_0h	n_significant_peak_gene_pairs	1364 peak-gene pairs		1364																													processed_ATAC_RNA_integration_summary	FDR-thresholded ATAC-RNA integration pairs shown in Fig. 2
atac_rna_integration_summary	3d_vs_0h	Fig. 2 ATAC-RNA integration	atac_rna_integration	3d_vs_0h	n_significant_peak_gene_pairs	1024 peak-gene pairs		1024																													processed_ATAC_RNA_integration_summary	FDR-thresholded ATAC-RNA integration pairs shown in Fig. 2
atac_rna_integration_summary	7d_vs_0h	Fig. 2 ATAC-RNA integration	atac_rna_integration	7d_vs_0h	peak_gene_pairs_and_unique_genes	565 peak-gene pairs; 181 unique genes		565	181																												processed_ATAC_RNA_integration_summary	FDR-thresholded ATAC-RNA integration pairs used to define the downstream prior
atac_rna_integration_summary	selected_downstream_prior	Fig. 2 ATAC-RNA integration	atac_rna_integration	selected_downstream_prior	n_unique_prior_genes	181			181																												alphagenome_analysis/genome_wide_scan/results/01_inputs/regeneration_genes_7d.tsv	deduplicated gene-level prior passed to downstream human/mouse genome-wide scan
motif_family_summary	HOX	Fig. 2 motif grammar	motif_family							HOX	18	known	-5.285	2.295246336858686	Hoxa13(Homeobox)/ChickenMSG-Hoxa13.Flag-ChIP-Seq(GSE86088)/Homer	CYHATAAAAN																					HOMER_7d_vs_0h_opening_motif_family_enrichment_summary	motif family dot plot; x=best_neglog10p, y=family, size=n_motifs, color=sources
motif_family_summary	Nuclear_receptor	Fig. 2 motif grammar	motif_family							Nuclear_receptor	3	known	-3.337	1.4492406861111513	Nur77(NR)/K562-NR4A1-ChIP-Seq(GSE31363)/Homer	TGACCTTTNCNT																					HOMER_7d_vs_0h_opening_motif_family_enrichment_summary	motif family dot plot; x=best_neglog10p, y=family, size=n_motifs, color=sources
motif_family_summary	SOX	Fig. 2 motif grammar	motif_family							SOX	9	de_novo; known	-3.272	1.42101154478744	Sox2(HMG)/mES-Sox2-ChIP-Seq(GSE11431)/Homer	BCCATTGTTC																					HOMER_7d_vs_0h_opening_motif_family_enrichment_summary	motif family dot plot; x=best_neglog10p, y=family, size=n_motifs, color=sources
motif_family_summary	AP-1	Fig. 2 motif grammar	motif_family							AP-1	10	known	-3.018	1.310700746384014	JunD(bZIP)/K562-JunD-ChIP-Seq/Homer	ATGACGTCATCN																					HOMER_7d_vs_0h_opening_motif_family_enrichment_summary	motif family dot plot; x=best_neglog10p, y=family, size=n_motifs, color=sources
motif_family_summary	KLF	Fig. 2 motif grammar	motif_family							KLF	11	known	-2.715	1.1791095183673286	Klf15(Zf)/Liver-Klf15-ChIP-Seq(GSE166083)/Homer	RGGGGGCGGGGC																					HOMER_7d_vs_0h_opening_motif_family_enrichment_summary	motif family dot plot; x=best_neglog10p, y=family, size=n_motifs, color=sources
motif_family_summary	TEAD	Fig. 2 motif grammar	motif_family							TEAD	4	known	-2.358	1.0240663883278678	TEAD1(TEAD)/HepG2-TEAD1-ChIP-Seq(Encode)/Homer	CYRCATTCCA																					HOMER_7d_vs_0h_opening_motif_family_enrichment_summary	motif family dot plot; x=best_neglog10p, y=family, size=n_motifs, color=sources
motif_family_summary	Homeobox	Fig. 2 motif grammar	motif_family							Homeobox	8	known	-2.257	0.9802026456556392	PAX3:FKHR-fusion(Paired,Homeobox)/Rh4-PAX3:FKHR-ChIP-Seq(GSE19063)/Homer	ACCRTGACTAATTNN																					HOMER_7d_vs_0h_opening_motif_family_enrichment_summary	motif family dot plot; x=best_neglog10p, y=family, size=n_motifs, color=sources
motif_family_summary	WNT_effectors	Fig. 2 motif grammar	motif_family							WNT_effectors	5	known	-2.154	0.9354703140196045	Tcf7(HMG)/GM12878-TCF7-ChIP-Seq(Encode)/Homer	CTTTGATGTGSB																					HOMER_7d_vs_0h_opening_motif_family_enrichment_summary	motif family dot plot; x=best_neglog10p, y=family, size=n_motifs, color=sources
motif_family_summary	SMAD	Fig. 2 motif grammar	motif_family							SMAD	3	known	-1.324	0.5750058940399054	Smad3(MAD)/NPC-Smad3-ChIP-Seq(GSE36673)/Homer	TWGTCTGV																					HOMER_7d_vs_0h_opening_motif_family_enrichment_summary	motif family dot plot; x=best_neglog10p, y=family, size=n_motifs, color=sources
motif_family_summary	bHLH	Fig. 2 motif grammar	motif_family							bHLH	4	known	-1.111	0.4825011693945127	Myf5(bHLH)/GM-Myf5-ChIP-Seq(GSE24852)/Homer	BAACAGCTGT																					HOMER_7d_vs_0h_opening_motif_family_enrichment_summary	motif family dot plot; x=best_neglog10p, y=family, size=n_motifs, color=sources
motif_family_summary	STAT	Fig. 2 motif grammar	motif_family							STAT	7	known	-1.098	0.4768553411297705	Stat3+il21(Stat)/CD4-Stat3-ChIP-Seq(GSE19198)/Homer	SVYTTCCNGGAARB																					HOMER_7d_vs_0h_opening_motif_family_enrichment_summary	motif family dot plot; x=best_neglog10p, y=family, size=n_motifs, color=sources
motif_family_summary	ETS	Fig. 2 motif grammar	motif_family							ETS	11	known	-0.4036	0.1752812528961524	Ets1-distal(ETS)/CD4+-PolII-ChIP-Seq(Barski_et_al.)/Homer	MACAGGAAGT																					HOMER_7d_vs_0h_opening_motif_family_enrichment_summary	motif family dot plot; x=best_neglog10p, y=family, size=n_motifs, color=sources
motif_family_summary	NFkB	Fig. 2 motif grammar	motif_family							NFkB	2	known	-0.02822	0.0122557902793097	NFkB-p65-Rel(RHD)/ThioMac-LPS-Expression(GSE23622)/Homer	GGAAATTCCC																					HOMER_7d_vs_0h_opening_motif_family_enrichment_summary	motif family dot plot; x=best_neglog10p, y=family, size=n_motifs, color=sources
de_novo_motif_enrichment	motif1.motif	Supplementary Fig. 2d / insertion motif source	de_novo_motif														1		motif1.motif	TTGTTAAAGAAT	1-TTGTTAAAGAAT,BestGuess:Caup/dmmpmm(Noyes_hd)/fly(0.697)	HOMER_de_novo_7d_vs_0h	12	13.84199	True	True	False		6				True	False		primary HOMER de novo motif file matching motif<number>.motif; reverse-complement and similar-motif entries excluded from insertion eligibility	HOMER_7d_vs_0h_de_novo_motif_output
de_novo_motif_enrichment	motif10.motif	Supplementary Fig. 2d / insertion motif source	de_novo_motif														8		motif10.motif	TGGTATGAATGG	8-TGGTATGAATGG,BestGuess:PB0170.1_Sox17_2/Jaspar(0.731)	HOMER_de_novo_7d_vs_0h	12	12.919193	True	True	False		11				True	False		primary HOMER de novo motif file matching motif<number>.motif; reverse-complement and similar-motif entries excluded from insertion eligibility	HOMER_7d_vs_0h_de_novo_motif_output
de_novo_motif_enrichment	motif10RV.motif	Supplementary Fig. 2d / insertion motif source	de_novo_motif														8		motif10RV.motif	CCATTCATACCA	8-TGGTATGAATGG	HOMER_de_novo_7d_vs_0h	12	12.919193	False	False	False	reverse_complement_entry_not_eligible					False	False			HOMER_7d_vs_0h_de_novo_motif_output
de_novo_motif_enrichment	motif11.motif	Supplementary Fig. 2d / insertion motif source	de_novo_motif														3		motif11.motif	TCTTTTAAGC	3-TCTTTTAAGC,BestGuess:ztf-6/MA2187.1/Jaspar(0.722)	HOMER_de_novo_7d_vs_0h	10	9.991434	True	True	False		22				True	False		primary HOMER de novo motif file matching motif<number>.motif; reverse-complement and similar-motif entries excluded from insertion eligibility	HOMER_7d_vs_0h_de_novo_motif_output
de_novo_motif_enrichment	motif11RV.motif	Supplementary Fig. 2d / insertion motif source	de_novo_motif														3		motif11RV.motif	GCTTAAAAGA	3-TCTTTTAAGC	HOMER_de_novo_7d_vs_0h	10	9.991434	False	False	False	reverse_complement_entry_not_eligible					False	False			HOMER_7d_vs_0h_de_novo_motif_output
de_novo_motif_enrichment	motif12.motif	Supplementary Fig. 2d / insertion motif source	de_novo_motif														9		motif12.motif	GAGAAGGAGTAA	9-GAGAAGGAGTAA,BestGuess:RBM5(RRM)/Homo_sapiens-RNCMPT00154-PBM/HughesRNA(0.727)	HOMER_de_novo_7d_vs_0h	12	13.200077	True	True	False		10				True	False		primary HOMER de novo motif file matching motif<number>.motif; reverse-complement and similar-motif entries excluded from insertion eligibility	HOMER_7d_vs_0h_de_novo_motif_output
de_novo_motif_enrichment	motif12.similar1.motif	Supplementary Fig. 2d / insertion motif source	de_novo_motif														19		motif12.similar1.motif	AGAGAGAGAG	19-AGAGAGAGAG	HOMER_de_novo_7d_vs_0h	10	8.065033	False	False	False	similar_motif_entry_not_eligible					False	False			HOMER_7d_vs_0h_de_novo_motif_output
de_novo_motif_enrichment	motif12RV.motif	Supplementary Fig. 2d / insertion motif source	de_novo_motif														9		motif12RV.motif	TTACTCCTTCTC	9-GAGAAGGAGTAA	HOMER_de_novo_7d_vs_0h	12	13.200077	False	False	False	reverse_complement_entry_not_eligible					False	False			HOMER_7d_vs_0h_de_novo_motif_output
de_novo_motif_enrichment	motif13.motif	Supplementary Fig. 2d / insertion motif source	de_novo_motif														10		motif13.motif	CGCAGGCCAATG	10-CGCAGGCCAATG,BestGuess:NFYB/MA0502.3/Jaspar(0.753)	HOMER_de_novo_7d_vs_0h	12	11.649807	True	True	False		13				True	False		primary HOMER de novo motif file matching motif<number>.motif; reverse-complement and similar-motif entries excluded from insertion eligibility	HOMER_7d_vs_0h_de_novo_motif_output
de_novo_motif_enrichment	motif13RV.motif	Supplementary Fig. 2d / insertion motif source	de_novo_motif														10		motif13RV.motif	CATTGGCCTGCG	10-CGCAGGCCAATG	HOMER_de_novo_7d_vs_0h	12	11.649807	False	False	False	reverse_complement_entry_not_eligible					False	False			HOMER_7d_vs_0h_de_novo_motif_output
de_novo_motif_enrichment	motif14.motif	Supplementary Fig. 2d / insertion motif source	de_novo_motif														4		motif14.motif	ACATTTATAG	4-ACATTTATAG,BestGuess:br-Z2/dmmpmm(Bigfoot)/fly(0.739)	HOMER_de_novo_7d_vs_0h	10	9.599728	True	True	False		24	4	14.38	ACATTTATAGRA	True	False		primary HOMER de novo motif file matching motif<number>.motif; reverse-complement and similar-motif entries excluded from insertion eligibility	HOMER_7d_vs_0h_de_novo_motif_output
de_novo_motif_enrichment	motif14RV.motif	Supplementary Fig. 2d / insertion motif source	de_novo_motif														4		motif14RV.motif	CTATAAATGT	4-ACATTTATAG	HOMER_de_novo_7d_vs_0h	10	9.599728	False	False	False	reverse_complement_entry_not_eligible		3	14.38	TYCTATAAATGT	False	False			HOMER_7d_vs_0h_de_novo_motif_output
de_novo_motif_enrichment	motif15.motif	Supplementary Fig. 2d / insertion motif source	de_novo_motif														5		motif15.motif	SGRCCAYTGG	5-SGRCCAYTGG,BestGuess:NFYB/MA0502.3/Jaspar(0.762)	HOMER_de_novo_7d_vs_0h	10	8.252941	False	False	False	ambiguous_consensus_not_eligible					True	False		primary HOMER de novo motif file matching motif<number>.motif; reverse-complement and similar-motif entries excluded from insertion eligibility	HOMER_7d_vs_0h_de_novo_motif_output
de_novo_motif_enrichment	motif15.similar1.motif	Supplementary Fig. 2d / insertion motif source	de_novo_motif														13		motif15.similar1.motif	GTGGCACTGGCA	13-GTGGCACTGGCA	HOMER_de_novo_7d_vs_0h	12	7.791478	False	False	False	similar_motif_entry_not_eligible					False	False			HOMER_7d_vs_0h_de_novo_motif_output
de_novo_motif_enrichment	motif15.similar2.motif	Supplementary Fig. 2d / insertion motif source	de_novo_motif														2		motif15.similar2.motif	AGCCACTG	2-AGCCACTG	HOMER_de_novo_7d_vs_0h	8	9.092173	False	False	False	similar_motif_entry_not_eligible					False	False			HOMER_7d_vs_0h_de_novo_motif_output
de_novo_motif_enrichment	motif15RV.motif	Supplementary Fig. 2d / insertion motif source	de_novo_motif														5		motif15RV.motif	CCARTGGYCS	5-SGRCCAYTGG	HOMER_de_novo_7d_vs_0h	10	8.252941	False	False	False	reverse_complement_entry_not_eligible					False	False			HOMER_7d_vs_0h_de_novo_motif_output
de_novo_motif_enrichment	motif16.motif	Supplementary Fig. 2d / insertion motif source	de_novo_motif														11		motif16.motif	TACATAGCCTGT	11-TACATAGCCTGT,BestGuess:D19B/MA2307.1/Jaspar(0.685)	HOMER_de_novo_7d_vs_0h	12	13.508794	True	True	False		8				True	False		primary HOMER de novo motif file matching motif<number>.motif; reverse-complement and similar-motif entries excluded from insertion eligibility	HOMER_7d_vs_0h_de_novo_motif_output
de_novo_motif_enrichment	motif16RV.motif	Supplementary Fig. 2d / insertion motif source	de_novo_motif														11		motif16RV.motif	ACAGGCTATGTA	11-TACATAGCCTGT	HOMER_de_novo_7d_vs_0h	12	13.508794	False	False	False	reverse_complement_entry_not_eligible					False	False			HOMER_7d_vs_0h_de_novo_motif_output
de_novo_motif_enrichment	motif17.motif	Supplementary Fig. 2d / insertion motif source	de_novo_motif														7		motif17.motif	GATTGTGCAT	7-GATTGTGCAT,BestGuess:MATA1(MacIsaac)/Yeast(0.764)	HOMER_de_novo_7d_vs_0h	10	8.030793	True	True	False		29				True	False		primary HOMER de novo motif file matching motif<number>.motif; reverse-complement and similar-motif entries excluded from insertion eligibility	HOMER_7d_vs_0h_de_novo_motif_output
de_novo_motif_enrichment	motif17RV.motif	Supplementary Fig. 2d / insertion motif source	de_novo_motif														7		motif17RV.motif	ATGCACAATC	7-GATTGTGCAT	HOMER_de_novo_7d_vs_0h	10	8.030793	False	False	False	reverse_complement_entry_not_eligible					False	False			HOMER_7d_vs_0h_de_novo_motif_output
de_novo_motif_enrichment	motif18.motif	Supplementary Fig. 2d / insertion motif source	de_novo_motif														12		motif18.motif	ACTTCAGGACTG	12-ACTTCAGGACTG,BestGuess:ZIPIC/MA2322.1/Jaspar(0.624)	HOMER_de_novo_7d_vs_0h	12	11.531542	True	True	False		14				True	False		primary HOMER de novo motif file matching motif<number>.motif; reverse-complement and similar-motif entries excluded from insertion eligibility	HOMER_7d_vs_0h_de_novo_motif_output
de_novo_motif_enrichment	motif18RV.motif	Supplementary Fig. 2d / insertion motif source	de_novo_motif														12		motif18RV.motif	CAGTCCTGAAGT	12-ACTTCAGGACTG	HOMER_de_novo_7d_vs_0h	12	11.531542	False	False	False	reverse_complement_entry_not_eligible					False	False			HOMER_7d_vs_0h_de_novo_motif_output
de_novo_motif_enrichment	motif19.motif	Supplementary Fig. 2d / insertion motif source	de_novo_motif														9		motif19.motif	AGTCCTCGTT	9-AGTCCTCGTT,BestGuess:ZNF274/MA1592.2/Jaspar(0.699)	HOMER_de_novo_7d_vs_0h	10	7.850274	True	True	False		30				True	False		primary HOMER de novo motif file matching motif<number>.motif; reverse-complement and similar-motif entries excluded from insertion eligibility	HOMER_7d_vs_0h_de_novo_motif_output
de_novo_motif_enrichment	motif19RV.motif	Supplementary Fig. 2d / insertion motif source	de_novo_motif														9		motif19RV.motif	AACGAGGACT	9-AGTCCTCGTT	HOMER_de_novo_7d_vs_0h	10	7.850274	False	False	False	reverse_complement_entry_not_eligible					False	False			HOMER_7d_vs_0h_de_novo_motif_output
de_novo_motif_enrichment	motif1RV.motif	Supplementary Fig. 2d / insertion motif source	de_novo_motif														1		motif1RV.motif	ATTCTTTAACAA	1-TTGTTAAAGAAT	HOMER_de_novo_7d_vs_0h	12	13.84199	False	False	False	reverse_complement_entry_not_eligible					False	False			HOMER_7d_vs_0h_de_novo_motif_output
de_novo_motif_enrichment	motif2.motif	Supplementary Fig. 2d / insertion motif source	de_novo_motif														2		motif2.motif	TGCCCTTGATTT	2-TGCCCTTGATTT,BestGuess:SPT23/SPT23_YPD/[](Harbison)/Yeast(0.712)	HOMER_de_novo_7d_vs_0h	12	13.529712	True	True	False		7				True	False		primary HOMER de novo motif file matching motif<number>.motif; reverse-complement and similar-motif entries excluded from insertion eligibility	HOMER_7d_vs_0h_de_novo_motif_output
de_novo_motif_enrichment	motif20.motif	Supplementary Fig. 2d / insertion motif source	de_novo_motif														10		motif20.motif	AGCCCTTTCC	10-AGCCCTTTCC,BestGuess:PCBP1(KH)/Mus_musculus-RNCMPT00239-PBM/HughesRNA(0.773)	HOMER_de_novo_7d_vs_0h	10	10.004237	True	True	False		21				True	False		primary HOMER de novo motif file matching motif<number>.motif; reverse-complement and similar-motif entries excluded from insertion eligibility	HOMER_7d_vs_0h_de_novo_motif_output
de_novo_motif_enrichment	motif20RV.motif	Supplementary Fig. 2d / insertion motif source	de_novo_motif														10		motif20RV.motif	GGAAAGGGCT	10-AGCCCTTTCC	HOMER_de_novo_7d_vs_0h	10	10.004237	False	False	False	reverse_complement_entry_not_eligible					False	False			HOMER_7d_vs_0h_de_novo_motif_output
de_novo_motif_enrichment	motif21.motif	Supplementary Fig. 2d / insertion motif source	de_novo_motif														11		motif21.motif	AGACCAGGCA	11-AGACCAGGCA,BestGuess:Zfp335/MA2002.2/Jaspar(0.713)	HOMER_de_novo_7d_vs_0h	10	7.406314	True	True	False		31				True	False		primary HOMER de novo motif file matching motif<number>.motif; reverse-complement and similar-motif entries excluded from insertion eligibility	HOMER_7d_vs_0h_de_novo_motif_output
de_novo_motif_enrichment	motif21RV.motif	Supplementary Fig. 2d / insertion motif source	de_novo_motif														11		motif21RV.motif	TGCCTGGTCT	11-AGACCAGGCA	HOMER_de_novo_7d_vs_0h	10	7.406314	False	False	False	reverse_complement_entry_not_eligible					False	False			HOMER_7d_vs_0h_de_novo_motif_output
de_novo_motif_enrichment	motif22.motif	Supplementary Fig. 2d / insertion motif source	de_novo_motif														14		motif22.motif	CATCTCTAACAT	14-CATCTCTAACAT,BestGuess:caup/MA0217.1/Jaspar(0.651)	HOMER_de_novo_7d_vs_0h	12	10.05478	True	True	False		20	2	14.39	CATCTCTAACAT	True	False		primary HOMER de novo motif file matching motif<number>.motif; reverse-complement and similar-motif entries excluded from insertion eligibility	HOMER_7d_vs_0h_de_novo_motif_output
de_novo_motif_enrichment	motif22.similar1.motif	Supplementary Fig. 2d / insertion motif source	de_novo_motif														16		motif22.similar1.motif	AGAGATGTGA	16-AGAGATGTGA	HOMER_de_novo_7d_vs_0h	10	10.758675	False	False	False	similar_motif_entry_not_eligible					False	False			HOMER_7d_vs_0h_de_novo_motif_output
de_novo_motif_enrichment	motif22.similar2.motif	Supplementary Fig. 2d / insertion motif source	de_novo_motif														5		motif22.similar2.motif	TCACTCAC	5-TCACTCAC	HOMER_de_novo_7d_vs_0h	8	7.106256	False	False	False	similar_motif_entry_not_eligible					False	False			HOMER_7d_vs_0h_de_novo_motif_output
de_novo_motif_enrichment	motif22RV.motif	Supplementary Fig. 2d / insertion motif source	de_novo_motif														14		motif22RV.motif	ATGTTAGAGATG	14-CATCTCTAACAT	HOMER_de_novo_7d_vs_0h	12	10.05478	False	False	False	reverse_complement_entry_not_eligible		1	14.39	ATGTTAGAGATG	False	False			HOMER_7d_vs_0h_de_novo_motif_output
de_novo_motif_enrichment	motif23.motif	Supplementary Fig. 2d / insertion motif source	de_novo_motif														12		motif23.motif	ATCCATATGC	12-ATCCATATGC,BestGuess:Pit1(Homeobox)/GCrat-Pit1-ChIP-Seq(GSE58009)/Homer(0.761)	HOMER_de_novo_7d_vs_0h	10	9.419624	True	True	False		26				True	False		primary HOMER de novo motif file matching motif<number>.motif; reverse-complement and similar-motif entries excluded from insertion eligibility	HOMER_7d_vs_0h_de_novo_motif_output
de_novo_motif_enrichment	motif23.similar1.motif	Supplementary Fig. 2d / insertion motif source	de_novo_motif														3		motif23.similar1.motif	CCATACGT	3-CCATACGT	HOMER_de_novo_7d_vs_0h	8	7.040663	False	False	False	similar_motif_entry_not_eligible					False	False			HOMER_7d_vs_0h_de_novo_motif_output
de_novo_motif_enrichment	motif23.similar2.motif	Supplementary Fig. 2d / insertion motif source	de_novo_motif														17		motif23.similar2.motif	TCCATATGGAYG	17-TCCATATGGAYG	HOMER_de_novo_7d_vs_0h	12	11.365827	False	False	False	similar_motif_entry_not_eligible					False	False			HOMER_7d_vs_0h_de_novo_motif_output
de_novo_motif_enrichment	motif23RV.motif	Supplementary Fig. 2d / insertion motif source	de_novo_motif														12		motif23RV.motif	GCATATGGAT	12-ATCCATATGC	HOMER_de_novo_7d_vs_0h	10	9.419624	False	False	False	reverse_complement_entry_not_eligible					False	False			HOMER_7d_vs_0h_de_novo_motif_output
de_novo_motif_enrichment	motif24.motif	Supplementary Fig. 2d / insertion motif source	de_novo_motif														13		motif24.motif	CGTGTACTVG	13-CGTGTACTVG,BestGuess:MAL13P1.35(RRM)/Plasmodium_falciparum-RNCMPT00234-PBM/HughesRNA(0.741)	HOMER_de_novo_7d_vs_0h	10	8.333379	False	False	False	ambiguous_consensus_not_eligible					True	False		primary HOMER de novo motif file matching motif<number>.motif; reverse-complement and similar-motif entries excluded from insertion eligibility	HOMER_7d_vs_0h_de_novo_motif_output
de_novo_motif_enrichment	motif24RV.motif	Supplementary Fig. 2d / insertion motif source	de_novo_motif														13		motif24RV.motif	CBAGTACACG	13-CGTGTACTVG	HOMER_de_novo_7d_vs_0h	10	8.333379	False	False	False	reverse_complement_entry_not_eligible					False	False			HOMER_7d_vs_0h_de_novo_motif_output
de_novo_motif_enrichment	motif25.motif	Supplementary Fig. 2d / insertion motif source	de_novo_motif														14		motif25.motif	GACGTCTCCA	14-GACGTCTCCA,BestGuess:ABF3/MA0930.3/Jaspar(0.743)	HOMER_de_novo_7d_vs_0h	10	9.13607	True	True	False		28				True	False		primary HOMER de novo motif file matching motif<number>.motif; reverse-complement and similar-motif entries excluded from insertion eligibility	HOMER_7d_vs_0h_de_novo_motif_output
de_novo_motif_enrichment	motif25.similar1.motif	Supplementary Fig. 2d / insertion motif source	de_novo_motif														4		motif25.similar1.motif	GACGTCTC	4-GACGTCTC	HOMER_de_novo_7d_vs_0h	8	8.148319	False	False	False	similar_motif_entry_not_eligible					False	False			HOMER_7d_vs_0h_de_novo_motif_output
de_novo_motif_enrichment	motif25.similar2.motif	Supplementary Fig. 2d / insertion motif source	de_novo_motif														19		motif25.similar2.motif	GCTGGWGGCGGC	19-GCTGGWGGCGGC	HOMER_de_novo_7d_vs_0h	12	10.393073	False	False	False	similar_motif_entry_not_eligible					False	False			HOMER_7d_vs_0h_de_novo_motif_output
de_novo_motif_enrichment	motif25RV.motif	Supplementary Fig. 2d / insertion motif source	de_novo_motif														14		motif25RV.motif	TGGAGACGTC	14-GACGTCTCCA	HOMER_de_novo_7d_vs_0h	10	9.13607	False	False	False	reverse_complement_entry_not_eligible					False	False			HOMER_7d_vs_0h_de_novo_motif_output
de_novo_motif_enrichment	motif26.motif	Supplementary Fig. 2d / insertion motif source	de_novo_motif														15	denovo_026	motif26.motif	TAGAATTGTGAA	15-TAGAATTGTGAA,BestGuess:ZNF35/MA2333.1/Jaspar(0.743)	HOMER_de_novo_7d_vs_0h	12	15.228116	True	True	True		2				True	True	ZNF35-like insertion motif	primary HOMER de novo motif file matching motif<number>.motif; reverse-complement and similar-motif entries excluded from insertion eligibility; selected for insertion as one of the top three scan-compatible primary motifs by source log P value	HOMER_7d_vs_0h_de_novo_motif_output
de_novo_motif_enrichment	motif26RV.motif	Supplementary Fig. 2d / insertion motif source	de_novo_motif														15		motif26RV.motif	TTCACAATTCTA	15-TAGAATTGTGAA	HOMER_de_novo_7d_vs_0h	12	15.228116	False	False	False	reverse_complement_entry_not_eligible					False	False			HOMER_7d_vs_0h_de_novo_motif_output
de_novo_motif_enrichment	motif27.motif	Supplementary Fig. 2d / insertion motif source	de_novo_motif														16		motif27.motif	GAGAGATGTGAT	16-GAGAGATGTGAT,BestGuess:TOD6?/SacCer-Promoters/Homer(0.705)	HOMER_de_novo_7d_vs_0h	12	10.358976	True	True	False		18				True	False		primary HOMER de novo motif file matching motif<number>.motif; reverse-complement and similar-motif entries excluded from insertion eligibility	HOMER_7d_vs_0h_de_novo_motif_output
de_novo_motif_enrichment	motif27.similar1.motif	Supplementary Fig. 2d / insertion motif source	de_novo_motif														21		motif27.similar1.motif	TATCACATGTCY	21-TATCACATGTCY	HOMER_de_novo_7d_vs_0h	12	15.288353	False	False	False	similar_motif_entry_not_eligible					False	False			HOMER_7d_vs_0h_de_novo_motif_output
de_novo_motif_enrichment	motif27RV.motif	Supplementary Fig. 2d / insertion motif source	de_novo_motif														16		motif27RV.motif	ATCACATCTCTC	16-GAGAGATGTGAT	HOMER_de_novo_7d_vs_0h	12	10.358976	False	False	False	reverse_complement_entry_not_eligible					False	False			HOMER_7d_vs_0h_de_novo_motif_output
de_novo_motif_enrichment	motif28.motif	Supplementary Fig. 2d / insertion motif source	de_novo_motif														15		motif28.motif	ACACGAGTTT	15-ACACGAGTTT,BestGuess:mirr/dmmpmm(Bergman)/fly(0.748)	HOMER_de_novo_7d_vs_0h	10	10.415058	True	True	False		17				True	False		primary HOMER de novo motif file matching motif<number>.motif; reverse-complement and similar-motif entries excluded from insertion eligibility	HOMER_7d_vs_0h_de_novo_motif_output
de_novo_motif_enrichment	motif28RV.motif	Supplementary Fig. 2d / insertion motif source	de_novo_motif														15		motif28RV.motif	AAACTCGTGT	15-ACACGAGTTT	HOMER_de_novo_7d_vs_0h	10	10.415058	False	False	False	reverse_complement_entry_not_eligible					False	False			HOMER_7d_vs_0h_de_novo_motif_output
de_novo_motif_enrichment	motif29.motif	Supplementary Fig. 2d / insertion motif source	de_novo_motif														18		motif29.motif	AVABAGARASWG	18-AVABAGARASWG,BestGuess:Stat2/MA1623.2/Jaspar(0.715)	HOMER_de_novo_7d_vs_0h	12	7.591779	False	False	False	ambiguous_consensus_not_eligible					True	False		primary HOMER de novo motif file matching motif<number>.motif; reverse-complement and similar-motif entries excluded from insertion eligibility	HOMER_7d_vs_0h_de_novo_motif_output
de_novo_motif_enrichment	motif29RV.motif	Supplementary Fig. 2d / insertion motif source	de_novo_motif														18		motif29RV.motif	CWSTYTCTVTBT	18-AVABAGARASWG	HOMER_de_novo_7d_vs_0h	12	7.591779	False	False	False	reverse_complement_entry_not_eligible					False	False			HOMER_7d_vs_0h_de_novo_motif_output
de_novo_motif_enrichment	motif2RV.motif	Supplementary Fig. 2d / insertion motif source	de_novo_motif														2		motif2RV.motif	AAATCAAGGGCA	2-TGCCCTTGATTT	HOMER_de_novo_7d_vs_0h	12	13.529712	False	False	False	reverse_complement_entry_not_eligible					False	False			HOMER_7d_vs_0h_de_novo_motif_output
de_novo_motif_enrichment	motif3.motif	Supplementary Fig. 2d / insertion motif source	de_novo_motif														3		motif3.motif	TACCAGCAGCCC	3-TACCAGCAGCCC,BestGuess:ACE2/ACE2_YPD/2-SWI5(Harbison)/Yeast(0.771)	HOMER_de_novo_7d_vs_0h	12	13.338497	True	True	False		9				True	False		primary HOMER de novo motif file matching motif<number>.motif; reverse-complement and similar-motif entries excluded from insertion eligibility	HOMER_7d_vs_0h_de_novo_motif_output
de_novo_motif_enrichment	motif30.motif	Supplementary Fig. 2d / insertion motif source	de_novo_motif														20		motif30.motif	TCACWCAATCAC	20-TCACWCAATCAC,BestGuess:WUS1(Homeobox)/colamp-WUS1-DAP-Seq(GSE60143)/Homer(0.738)	HOMER_de_novo_7d_vs_0h	12	13.031892	False	False	False	ambiguous_consensus_not_eligible					True	False		primary HOMER de novo motif file matching motif<number>.motif; reverse-complement and similar-motif entries excluded from insertion eligibility	HOMER_7d_vs_0h_de_novo_motif_output
de_novo_motif_enrichment	motif30.similar1.motif	Supplementary Fig. 2d / insertion motif source	de_novo_motif														20		motif30.similar1.motif	ACTCACTCAC	20-ACTCACTCAC	HOMER_de_novo_7d_vs_0h	10	6.834724	False	False	False	similar_motif_entry_not_eligible					False	False			HOMER_7d_vs_0h_de_novo_motif_output
de_novo_motif_enrichment	motif30RV.motif	Supplementary Fig. 2d / insertion motif source	de_novo_motif														20		motif30RV.motif	GTGATTGWGTGA	20-TCACWCAATCAC	HOMER_de_novo_7d_vs_0h	12	13.031892	False	False	False	reverse_complement_entry_not_eligible					False	False			HOMER_7d_vs_0h_de_novo_motif_output
de_novo_motif_enrichment	motif31.motif	Supplementary Fig. 2d / insertion motif source	de_novo_motif														17		motif31.motif	CCCCTGCCTT	17-CCCCTGCCTT,BestGuess:FEZF2/MA2341.1/Jaspar(0.734)	HOMER_de_novo_7d_vs_0h	10	10.296193	True	True	False		19				True	False		primary HOMER de novo motif file matching motif<number>.motif; reverse-complement and similar-motif entries excluded from insertion eligibility	HOMER_7d_vs_0h_de_novo_motif_output
de_novo_motif_enrichment	motif31RV.motif	Supplementary Fig. 2d / insertion motif source	de_novo_motif														17		motif31RV.motif	AAGGCAGGGG	17-CCCCTGCCTT	HOMER_de_novo_7d_vs_0h	10	10.296193	False	False	False	reverse_complement_entry_not_eligible					False	False			HOMER_7d_vs_0h_de_novo_motif_output
de_novo_motif_enrichment	motif32.motif	Supplementary Fig. 2d / insertion motif source	de_novo_motif														18		motif32.motif	GCATGTCATG	18-GCATGTCATG,BestGuess:GAT3(MacIsaac)/Yeast(0.725)	HOMER_de_novo_7d_vs_0h	10	10.529348	True	True	False		16				True	False		primary HOMER de novo motif file matching motif<number>.motif; reverse-complement and similar-motif entries excluded from insertion eligibility	HOMER_7d_vs_0h_de_novo_motif_output
de_novo_motif_enrichment	motif32RV.motif	Supplementary Fig. 2d / insertion motif source	de_novo_motif														18		motif32RV.motif	CATGACATGC	18-GCATGTCATG	HOMER_de_novo_7d_vs_0h	10	10.529348	False	False	False	reverse_complement_entry_not_eligible					False	False			HOMER_7d_vs_0h_de_novo_motif_output
de_novo_motif_enrichment	motif33.motif	Supplementary Fig. 2d / insertion motif source	de_novo_motif														22	denovo_033	motif33.motif	GCACTGAGAAAG	22-GCACTGAGAAAG,BestGuess:PRDM1/MA0508.4/Jaspar(0.744)	HOMER_de_novo_7d_vs_0h	12	15.124072	True	True	True		3				True	True	PRDM1-like insertion motif	primary HOMER de novo motif file matching motif<number>.motif; reverse-complement and similar-motif entries excluded from insertion eligibility; selected for insertion as one of the top three scan-compatible primary motifs by source log P value	HOMER_7d_vs_0h_de_novo_motif_output
de_novo_motif_enrichment	motif33RV.motif	Supplementary Fig. 2d / insertion motif source	de_novo_motif														22		motif33RV.motif	CTTTCTCAGTGC	22-GCACTGAGAAAG	HOMER_de_novo_7d_vs_0h	12	15.124072	False	False	False	reverse_complement_entry_not_eligible					False	False			HOMER_7d_vs_0h_de_novo_motif_output
de_novo_motif_enrichment	motif34.motif	Supplementary Fig. 2d / insertion motif source	de_novo_motif														23		motif34.motif	CAGGGGGTGCAC	23-CAGGGGGTGCAC,BestGuess:RCS1(MacIsaac)/Yeast(0.763)	HOMER_de_novo_7d_vs_0h	12	15.027445	True	True	False		4				True	False		primary HOMER de novo motif file matching motif<number>.motif; reverse-complement and similar-motif entries excluded from insertion eligibility	HOMER_7d_vs_0h_de_novo_motif_output
de_novo_motif_enrichment	motif34RV.motif	Supplementary Fig. 2d / insertion motif source	de_novo_motif														23		motif34RV.motif	GTGCACCCCCTG	23-CAGGGGGTGCAC	HOMER_de_novo_7d_vs_0h	12	15.027445	False	False	False	reverse_complement_entry_not_eligible					False	False			HOMER_7d_vs_0h_de_novo_motif_output
de_novo_motif_enrichment	motif35.motif	Supplementary Fig. 2d / insertion motif source	de_novo_motif														24	denovo_035	motif35.motif	CATGCAGATAAA	24-CATGCAGATAAA,BestGuess:FUS3(ABI3VP1)/col-FUS3-DAP-Seq(GSE60143)/Homer(0.735)	HOMER_de_novo_7d_vs_0h	12	16.406467	True	True	True		1				True	True	FUS3-like insertion motif	primary HOMER de novo motif file matching motif<number>.motif; reverse-complement and similar-motif entries excluded from insertion eligibility; selected for insertion as one of the top three scan-compatible primary motifs by source log P value	HOMER_7d_vs_0h_de_novo_motif_output
de_novo_motif_enrichment	motif35RV.motif	Supplementary Fig. 2d / insertion motif source	de_novo_motif														24		motif35RV.motif	TTTATCTGCATG	24-CATGCAGATAAA	HOMER_de_novo_7d_vs_0h	12	16.406467	False	False	False	reverse_complement_entry_not_eligible					False	False			HOMER_7d_vs_0h_de_novo_motif_output
de_novo_motif_enrichment	motif36.motif	Supplementary Fig. 2d / insertion motif source	de_novo_motif														25		motif36.motif	GCCCCGTGCCCC	25-GCCCCGTGCCCC,BestGuess:h/MA0449.1/Jaspar(0.706)	HOMER_de_novo_7d_vs_0h	12	12.355432	True	True	False		12				True	False		primary HOMER de novo motif file matching motif<number>.motif; reverse-complement and similar-motif entries excluded from insertion eligibility	HOMER_7d_vs_0h_de_novo_motif_output
de_novo_motif_enrichment	motif36RV.motif	Supplementary Fig. 2d / insertion motif source	de_novo_motif														25		motif36RV.motif	GGGGCACGGGGC	25-GCCCCGTGCCCC	HOMER_de_novo_7d_vs_0h	12	12.355432	False	False	False	reverse_complement_entry_not_eligible					False	False			HOMER_7d_vs_0h_de_novo_motif_output
de_novo_motif_enrichment	motif3RV.motif	Supplementary Fig. 2d / insertion motif source	de_novo_motif														3		motif3RV.motif	GGGCTGCTGGTA	3-TACCAGCAGCCC	HOMER_de_novo_7d_vs_0h	12	13.338497	False	False	False	reverse_complement_entry_not_eligible					False	False			HOMER_7d_vs_0h_de_novo_motif_output
de_novo_motif_enrichment	motif4.motif	Supplementary Fig. 2d / insertion motif source	de_novo_motif														1		motif4.motif	CGGATCTGAT	1-CGGATCTGAT,BestGuess:GATA19(C2C2gata)/colamp-GATA19-DAP-Seq(GSE60143)/Homer(0.880)	HOMER_de_novo_7d_vs_0h	10	9.33129	True	True	False		27				True	False		primary HOMER de novo motif file matching motif<number>.motif; reverse-complement and similar-motif entries excluded from insertion eligibility	HOMER_7d_vs_0h_de_novo_motif_output
de_novo_motif_enrichment	motif4.similar1.motif	Supplementary Fig. 2d / insertion motif source	de_novo_motif														1		motif4.similar1.motif	AGATCTGA	1-AGATCTGA	HOMER_de_novo_7d_vs_0h	8	6.837961	False	False	False	similar_motif_entry_not_eligible					False	False			HOMER_7d_vs_0h_de_novo_motif_output
de_novo_motif_enrichment	motif4RV.motif	Supplementary Fig. 2d / insertion motif source	de_novo_motif														1		motif4RV.motif	ATCAGATCCG	1-CGGATCTGAT	HOMER_de_novo_7d_vs_0h	10	9.33129	False	False	False	reverse_complement_entry_not_eligible					False	False			HOMER_7d_vs_0h_de_novo_motif_output
de_novo_motif_enrichment	motif5.motif	Supplementary Fig. 2d / insertion motif source	de_novo_motif														4		motif5.motif	TCACTCYGGCMT	4-TCACTCYGGCMT,BestGuess:AT3G46070/MA1381.2/Jaspar(0.755)	HOMER_de_novo_7d_vs_0h	12	12.724569	False	False	False	ambiguous_consensus_not_eligible					True	False		primary HOMER de novo motif file matching motif<number>.motif; reverse-complement and similar-motif entries excluded from insertion eligibility	HOMER_7d_vs_0h_de_novo_motif_output
de_novo_motif_enrichment	motif5RV.motif	Supplementary Fig. 2d / insertion motif source	de_novo_motif														4		motif5RV.motif	AKGCCRGAGTGA	4-TCACTCYGGCMT	HOMER_de_novo_7d_vs_0h	12	12.724569	False	False	False	reverse_complement_entry_not_eligible					False	False			HOMER_7d_vs_0h_de_novo_motif_output
de_novo_motif_enrichment	motif6.motif	Supplementary Fig. 2d / insertion motif source	de_novo_motif														5		motif6.motif	TAATTCACATCC	5-TAATTCACATCC,BestGuess:al/MA0208.1/Jaspar(0.708)	HOMER_de_novo_7d_vs_0h	12	14.002793	True	True	False		5				True	False		primary HOMER de novo motif file matching motif<number>.motif; reverse-complement and similar-motif entries excluded from insertion eligibility	HOMER_7d_vs_0h_de_novo_motif_output
de_novo_motif_enrichment	motif6.similar1.motif	Supplementary Fig. 2d / insertion motif source	de_novo_motif														6		motif6.similar1.motif	TAATTCACAT	6-TAATTCACAT	HOMER_de_novo_7d_vs_0h	10	9.220124	False	False	False	similar_motif_entry_not_eligible					False	False			HOMER_7d_vs_0h_de_novo_motif_output
de_novo_motif_enrichment	motif6RV.motif	Supplementary Fig. 2d / insertion motif source	de_novo_motif														5		motif6RV.motif	GGATGTGAATTA	5-TAATTCACATCC	HOMER_de_novo_7d_vs_0h	12	14.002793	False	False	False	reverse_complement_entry_not_eligible		5	14.00	GGATGTGAATTA	False	False			HOMER_7d_vs_0h_de_novo_motif_output
de_novo_motif_enrichment	motif7.motif	Supplementary Fig. 2d / insertion motif source	de_novo_motif														6		motif7.motif	GACAGTCACCTA	6-GACAGTCACCTA,BestGuess:MYB99/MA2008.2/Jaspar(0.666)	HOMER_de_novo_7d_vs_0h	12	10.78185	True	True	False		15				True	False		primary HOMER de novo motif file matching motif<number>.motif; reverse-complement and similar-motif entries excluded from insertion eligibility	HOMER_7d_vs_0h_de_novo_motif_output
de_novo_motif_enrichment	motif7.similar1.motif	Supplementary Fig. 2d / insertion motif source	de_novo_motif														8		motif7.similar1.motif	GACAGTCACC	8-GACAGTCACC	HOMER_de_novo_7d_vs_0h	10	11.638725	False	False	False	similar_motif_entry_not_eligible					False	False			HOMER_7d_vs_0h_de_novo_motif_output
de_novo_motif_enrichment	motif7RV.motif	Supplementary Fig. 2d / insertion motif source	de_novo_motif														6		motif7RV.motif	TAGGTGACTGTC	6-GACAGTCACCTA	HOMER_de_novo_7d_vs_0h	12	10.78185	False	False	False	reverse_complement_entry_not_eligible					False	False			HOMER_7d_vs_0h_de_novo_motif_output
de_novo_motif_enrichment	motif8.motif	Supplementary Fig. 2d / insertion motif source	de_novo_motif														2		motif8.motif	ATGTGCACCG	2-ATGTGCACCG,BestGuess:Zscan4c(Zf)/ESC-Zscan4c-ChIP-seq(GSE140619)/Homer(0.786)	HOMER_de_novo_7d_vs_0h	10	9.72205	True	True	False		23				True	False		primary HOMER de novo motif file matching motif<number>.motif; reverse-complement and similar-motif entries excluded from insertion eligibility	HOMER_7d_vs_0h_de_novo_motif_output
de_novo_motif_enrichment	motif8RV.motif	Supplementary Fig. 2d / insertion motif source	de_novo_motif														2		motif8RV.motif	CGGTGCACAT	2-ATGTGCACCG	HOMER_de_novo_7d_vs_0h	10	9.72205	False	False	False	reverse_complement_entry_not_eligible					False	False			HOMER_7d_vs_0h_de_novo_motif_output
de_novo_motif_enrichment	motif9.motif	Supplementary Fig. 2d / insertion motif source	de_novo_motif														7		motif9.motif	CTGACATCATCA	7-CTGACATCATCA,BestGuess:CREB1/MA0018.5/Jaspar(0.839)	HOMER_de_novo_7d_vs_0h	12	9.590341	True	True	False		25				True	False		primary HOMER de novo motif file matching motif<number>.motif; reverse-complement and similar-motif entries excluded from insertion eligibility	HOMER_7d_vs_0h_de_novo_motif_output
de_novo_motif_enrichment	motif9RV.motif	Supplementary Fig. 2d / insertion motif source	de_novo_motif														7		motif9RV.motif	TGATGATGTCAG	7-CTGACATCATCA	HOMER_de_novo_7d_vs_0h	12	9.590341	False	False	False	reverse_complement_entry_not_eligible					False	False			HOMER_7d_vs_0h_de_novo_motif_output
