## Supplementary Tables for "Axolotl regeneration reveals a dormant cis-regulatory grammar conserved across vertebrate genomes": Supplementary_Table_2_candidate_construction_qc.tsv

section	row_id	panel_or_use	species	genome	step	count	source_file	cluster_id	chrom	start	end	coord	linked_genes	linked_axolotl_genes	n_hits	n_unique_motifs	max_source_log_p_value	audit_status	inferred_reason	chromatin_class	n_loci	score_bin	n_poised_polycomb	fraction_poised_polycomb	median_drec_dormancy_score	atlas_locus_id	screening_priority	drec_dormancy_score	rank_within_species	notes
candidate_construction_funnel	axolotl_7d_regeneration_prior_genes_axolotl	Fig. 3 candidate construction	axolotl		axolotl_7d_regeneration_prior_genes	181	alphagenome_analysis/genome_wide_scan/results/01_inputs/regeneration_genes_7d.tsv																							genes passed to human/mouse projection
candidate_construction_funnel	primary_ortholog_rows_cross_species	Fig. 3 candidate construction	cross_species		primary_ortholog_rows	115	alphagenome_analysis/genome_wide_scan/results/02_orthologs/orthologs_primary.tsv																							primary ortholog rows used for projection
candidate_construction_funnel	motif_positive_pre_candidates_mm10	Fig. 3 candidate construction	mouse	mm10	motif_positive_pre_candidates	456	alphagenome_analysis/genome_wide_scan/results/06_candidates/*_candidate_loci.tsv																							pre-AlphaGenome motif-positive candidate loci
candidate_construction_funnel	motif_positive_pre_candidates_hg38	Fig. 3 candidate construction	human	hg38	motif_positive_pre_candidates	202	alphagenome_analysis/genome_wide_scan/results/06_candidates/*_candidate_loci.tsv																							pre-AlphaGenome motif-positive candidate loci
candidate_construction_funnel	alphagenome_scored_final_catalog_mm10	Fig. 3 candidate construction	mouse	mm10	alphagenome_scored_final_catalog	450	output/dual_species_mDREC_atlas/final/dual_species_DREC_catalog_tiered.tsv																							final 649 scored DREC candidate atlas
candidate_construction_funnel	alphagenome_scored_final_catalog_hg38	Fig. 3 candidate construction	human	hg38	alphagenome_scored_final_catalog	199	output/dual_species_mDREC_atlas/final/dual_species_DREC_catalog_tiered.tsv																							final 649 scored DREC candidate atlas
excluded_pre_candidate_audit	locus_00141	candidate construction QC	human	hg38			scored_catalog_missing_candidate_audit	locus_00141	chr4	2946131	2946143	chr4:2946131-2946143	GRK4	GRK4	1	1	-0.05865	not_selected_for_alphagenome_scoring	low_information_short_cluster_not_retained_in_649_selected_candidates
excluded_pre_candidate_audit	locus_00178	candidate construction QC	human	hg38			scored_catalog_missing_candidate_audit	locus_00178	chr7	155124406	155124416	chr7:155124406-155124416	INSIG1	INSIG1	1	1	-0.2993	not_selected_for_alphagenome_scoring	low_information_short_cluster_not_retained_in_649_selected_candidates
excluded_pre_candidate_audit	locus_00192	candidate construction QC	human	hg38			scored_catalog_missing_candidate_audit	locus_00192	chr9	137329292	137329302	chr9:137329292-137329302	TMEM203;TPRN	TMEM203;TPRN	1	1	-1.475	not_selected_for_alphagenome_scoring	low_information_short_cluster_not_retained_in_649_selected_candidates
excluded_pre_candidate_audit	locus_00404	candidate construction QC	mouse	mm10			scored_catalog_missing_candidate_audit	locus_00404	chr8	25297758	25297780	chr8:25297758-25297780	Plekha2	PLEKHA2	2	1	-0.02024	not_selected_for_alphagenome_scoring	low_information_short_cluster_not_retained_in_649_selected_candidates
excluded_pre_candidate_audit	locus_00416	candidate construction QC	mouse	mm10			scored_catalog_missing_candidate_audit	locus_00416	chr8	124995320	124995355	chr8:124995320-124995355	Capn9	CAPN9	2	1	-0.2018	not_selected_for_alphagenome_scoring	low_information_short_cluster_not_retained_in_649_selected_candidates
excluded_pre_candidate_audit	locus_00172	candidate construction QC	mouse	mm10			scored_catalog_missing_candidate_audit	locus_00172	chr16	43775898	43775929	chr16:43775898-43775929	Gramd1c	GRAMD1C	2	1	-0.388	not_selected_for_alphagenome_scoring	low_information_short_cluster_not_retained_in_649_selected_candidates
excluded_pre_candidate_audit	locus_00222	candidate construction QC	mouse	mm10			scored_catalog_missing_candidate_audit	locus_00222	chr2	10113933	10113953	chr2:10113933-10113953	Kin	KIN	1	1	-0.2018	not_selected_for_alphagenome_scoring	low_information_short_cluster_not_retained_in_649_selected_candidates
excluded_pre_candidate_audit	locus_00142	candidate construction QC	mouse	mm10			scored_catalog_missing_candidate_audit	locus_00142	chr15	59690879	59690889	chr15:59690879-59690889	Sqle	SQLE	1	1	-0.3539	not_selected_for_alphagenome_scoring	low_information_short_cluster_not_retained_in_649_selected_candidates
excluded_pre_candidate_audit	locus_00409	candidate construction QC	mouse	mm10			scored_catalog_missing_candidate_audit	locus_00409	chr8	64430445	64430455	chr8:64430445-64430455	Msmo1	MSMO1	1	1	-0.724	not_selected_for_alphagenome_scoring	low_information_short_cluster_not_retained_in_649_selected_candidates
chromatin_class_counts	human_poised_enhancer_like	Fig. 3 chromatin-class source	human	hg38		13	dual_species_DREC_chromatin_class_counts													poised_enhancer_like	13
chromatin_class_counts	human_polycomb_marked	Fig. 3 chromatin-class source	human	hg38		31	dual_species_DREC_chromatin_class_counts													polycomb_marked	31
chromatin_class_counts	human_closed_unmarked	Fig. 3 chromatin-class source	human	hg38		98	dual_species_DREC_chromatin_class_counts													closed_unmarked	98
chromatin_class_counts	human_active_scaffold	Fig. 3 chromatin-class source	human	hg38		74	dual_species_DREC_chromatin_class_counts													active_scaffold	74
chromatin_class_counts	human_low_accessibility	Fig. 3 chromatin-class source	human	hg38		141	dual_species_DREC_chromatin_class_counts													low_accessibility	141
chromatin_class_counts	human_unclassified	Fig. 3 chromatin-class source	human	hg38		3														unclassified	3									Retained in Supplementary Table 3 but not plotted in Fig. 3e.
chromatin_class_counts	mouse_poised_enhancer_like	Fig. 3 chromatin-class source	mouse	mm10		27	dual_species_DREC_chromatin_class_counts													poised_enhancer_like	27
chromatin_class_counts	mouse_polycomb_marked	Fig. 3 chromatin-class source	mouse	mm10		36	dual_species_DREC_chromatin_class_counts													polycomb_marked	36
chromatin_class_counts	mouse_closed_unmarked	Fig. 3 chromatin-class source	mouse	mm10		287	dual_species_DREC_chromatin_class_counts													closed_unmarked	287
chromatin_class_counts	mouse_active_scaffold	Fig. 3 chromatin-class source	mouse	mm10		92	dual_species_DREC_chromatin_class_counts													active_scaffold	92
chromatin_class_counts	mouse_low_accessibility	Fig. 3 chromatin-class source	mouse	mm10		363	dual_species_DREC_chromatin_class_counts													low_accessibility	363
chromatin_class_counts	mouse_unclassified	Fig. 3 chromatin-class source	mouse	mm10		10														unclassified	10									Retained in Supplementary Table 3 but not plotted in Fig. 3e.
score_bin_poised_polycomb_enrichment	human_Top 10%	Fig. 3 score-bin poised/polycomb audit	human	hg38			dual_species_DREC_score_bin_poised_polycomb_summary														20	Top 10%	18	0.9	3.5782736679942144
score_bin_poised_polycomb_enrichment	human_Top 25%	Fig. 3 score-bin poised/polycomb audit	human	hg38			dual_species_DREC_score_bin_poised_polycomb_summary														50	Top 25%	28	0.56	1.253344711549175
score_bin_poised_polycomb_enrichment	human_All	Fig. 3 score-bin poised/polycomb audit	human	hg38			dual_species_DREC_score_bin_poised_polycomb_summary														199	All	37	0.18592964824120603	0.2193047846371467
score_bin_poised_polycomb_enrichment	mouse_Top 10%	Fig. 3 score-bin poised/polycomb audit	mouse	mm10			dual_species_DREC_score_bin_poised_polycomb_summary														45	Top 10%	26	0.5777777777777777	1.385463717524377
score_bin_poised_polycomb_enrichment	mouse_Top 25%	Fig. 3 score-bin poised/polycomb audit	mouse	mm10			dual_species_DREC_score_bin_poised_polycomb_summary														113	Top 25%	48	0.4247787610619469	0.9052075022501124
score_bin_poised_polycomb_enrichment	mouse_All	Fig. 3 score-bin poised/polycomb audit	mouse	mm10			dual_species_DREC_score_bin_poised_polycomb_summary														450	All	53	0.11777777777777777	0.02990643471094155
top_ranked_candidate_score_audit	hDREC_000015	Fig. 3 top-score audit	human	hg38			dual_species_DREC_top_ranked_score_summary					chr14:103022838-104022823	CKB							polycomb_marked;active_scaffold						hDREC_000015	high	2.416030884716656	15
top_ranked_candidate_score_audit	hDREC_000007	Fig. 3 top-score audit	human	hg38			dual_species_DREC_top_ranked_score_summary					chr14:98772209-99772187	BCL11B							polycomb_marked;active_scaffold						hDREC_000007	high	4.456170330799132	7
top_ranked_candidate_score_audit	hDREC_000017	Fig. 3 top-score audit	human	hg38			dual_species_DREC_top_ranked_score_summary					chr17:46753854-47753820	ITGB3							polycomb_marked;active_scaffold						hDREC_000017	high	2.3185998575374045	17
top_ranked_candidate_score_audit	mDREC_000002	Fig. 3 top-score audit	mouse	mm10			dual_species_DREC_top_ranked_score_summary					chr5:134886090-135086495	Limk1							polycomb_marked;active_scaffold						mDREC_000002	high	5.156140896313335	2
top_ranked_candidate_score_audit	mDREC_000003	Fig. 3 top-score audit	mouse	mm10			dual_species_DREC_top_ranked_score_summary					chr2:9661291-10113785	Kin							poised_enhancer_like;polycomb_marked;active_scaffold						mDREC_000003	high	4.321500122819709	3
top_ranked_candidate_score_audit	mDREC_000012	Fig. 3 top-score audit	mouse	mm10			dual_species_DREC_top_ranked_score_summary					chr14:98798707-99286029	Klf5							active_scaffold						mDREC_000012	high	1.5713244331096996	12
top_ranked_candidate_score_audit	mDREC_000014	Fig. 3 top-score audit	mouse	mm10			dual_species_DREC_top_ranked_score_summary					chr14:75914965-76415494	Tsc22d1							poised_enhancer_like;polycomb_marked;active_scaffold						mDREC_000014	high	1.4940446215201892	14
top_ranked_candidate_score_audit	mDREC_000019	Fig. 3 top-score audit	mouse	mm10			dual_species_DREC_top_ranked_score_summary					chr18:67257213-67890716	Tubb6							active_scaffold						mDREC_000019	high	1.4505532974864643	19
top_ranked_candidate_score_audit	hDREC_000002	Fig. 3 top-score audit	human	hg38			dual_species_DREC_top_ranked_score_summary					chr6:9919662-10919656	TFAP2A							polycomb_marked;active_scaffold						hDREC_000002	high	11.82992867480551	2
top_ranked_candidate_score_audit	hDREC_000003	Fig. 3 top-score audit	human	hg38			dual_species_DREC_top_ranked_score_summary					chr4:107668973-108668955	LEF1							polycomb_marked;active_scaffold						hDREC_000003	high	7.1454460642460855	3
top_ranked_candidate_score_audit	hDREC_000004	Fig. 3 top-score audit	human	hg38			dual_species_DREC_top_ranked_score_summary					chr15:88303442-89303407	ACAN							poised_enhancer_like;polycomb_marked;low_accessibility						hDREC_000004	high	6.950671951663813	4
top_ranked_candidate_score_audit	hDREC_000005	Fig. 3 top-score audit	human	hg38			dual_species_DREC_top_ranked_score_summary					chr18:49695164-50695138	MYO5B							polycomb_marked;active_scaffold						hDREC_000005	high	6.634407627650196	5
top_ranked_candidate_score_audit	hDREC_000008	Fig. 3 top-score audit	human	hg38			dual_species_DREC_top_ranked_score_summary					chr7:100739043-101585479	TRIM56							polycomb_marked;active_scaffold						hDREC_000008	high	4.409415212801843	8
top_ranked_candidate_score_audit	hDREC_000006	Fig. 3 top-score audit	human	hg38			dual_species_DREC_top_ranked_score_summary					chrX:108236565-109236558	IRS4							poised_enhancer_like;polycomb_marked						hDREC_000006	high	4.527442272634311	6
top_ranked_candidate_score_audit	hDREC_000009	Fig. 3 top-score audit	human	hg38			dual_species_DREC_top_ranked_score_summary					chr13:52239837-53239811	CNMD							poised_enhancer_like;polycomb_marked;low_accessibility						hDREC_000009	high	4.179933413311605	9
top_ranked_candidate_score_audit	hDREC_000010	Fig. 3 top-score audit	human	hg38			dual_species_DREC_top_ranked_score_summary					chr5:128960280-129960268	ADAMTS19							poised_enhancer_like;polycomb_marked;active_scaffold						hDREC_000010	high	3.779045106956879	10
top_ranked_candidate_score_audit	hDREC_000011	Fig. 3 top-score audit	human	hg38			dual_species_DREC_top_ranked_score_summary					chr19:17653164-17708419	PIK3R2							poised_enhancer_like;polycomb_marked						hDREC_000011	high	3.37750222903155	11
top_ranked_candidate_score_audit	hDREC_000014	Fig. 3 top-score audit	human	hg38			dual_species_DREC_top_ranked_score_summary					chr1:44897509-45510939	UROD							polycomb_marked;active_scaffold;low_accessibility						hDREC_000014	high	2.5307138870821926	14
top_ranked_candidate_score_audit	hDREC_000018	Fig. 3 top-score audit	human	hg38			dual_species_DREC_top_ranked_score_summary					chr1:156608010-157205780	CRABP2;RAB25							polycomb_marked;active_scaffold						hDREC_000018	high	1.9582424156006504	18
top_ranked_candidate_score_audit	hDREC_000019	Fig. 3 top-score audit	human	hg38			dual_species_DREC_top_ranked_score_summary					chrX:70917417-70944834	DLG3							polycomb_marked;closed_unmarked;low_accessibility						hDREC_000019	high	1.6420986150136023	19
top_ranked_candidate_score_audit	mDREC_000005	Fig. 3 top-score audit	mouse	mm10			dual_species_DREC_top_ranked_score_summary					chr6:117919474-118101782	Bms1							polycomb_marked;low_accessibility						mDREC_000005	high	2.780575913083447	5
top_ranked_candidate_score_audit	mDREC_000008	Fig. 3 top-score audit	mouse	mm10			dual_species_DREC_top_ranked_score_summary					chr5:35127974-35160371	Grk4							poised_enhancer_like;polycomb_marked;low_accessibility						mDREC_000008	high	1.8290984812080897	8
top_ranked_candidate_score_audit	mDREC_000009	Fig. 3 top-score audit	mouse	mm10			dual_species_DREC_top_ranked_score_summary					chr8:25297947-25559925	Plekha2							low_accessibility						mDREC_000009	high	1.6975870021075343	9
top_ranked_candidate_score_audit	mDREC_000017	Fig. 3 top-score audit	mouse	mm10			dual_species_DREC_top_ranked_score_summary					chr18:65947170-66086967	Sec11c							polycomb_marked;closed_unmarked;low_accessibility						mDREC_000017	high	1.479695971447314	17
top_ranked_candidate_score_audit	mDREC_000004	Fig. 3 top-score audit	mouse	mm10			dual_species_DREC_top_ranked_score_summary					chr11:115790767-116162628	Caskin2;Evpl;Llgl2							polycomb_marked;active_scaffold						mDREC_000004	high	4.156752388596251	4
top_ranked_candidate_score_audit	mDREC_000021	Fig. 3 top-score audit	mouse	mm10			dual_species_DREC_top_ranked_score_summary					chr17:33990945-34157903	Angptl4							poised_enhancer_like;polycomb_marked						mDREC_000021	high	1.4239539690669956	21
top_ranked_candidate_score_audit	mDREC_000016	Fig. 3 top-score audit	mouse	mm10			dual_species_DREC_top_ranked_score_summary					chr9:43662515-43676928	Usp2							poised_enhancer_like;polycomb_marked;low_accessibility						mDREC_000016	high	1.4818324337672344	16
top_ranked_candidate_score_audit	mDREC_000023	Fig. 3 top-score audit	mouse	mm10			dual_species_DREC_top_ranked_score_summary					chr15:76026873-76581163	Plec							poised_enhancer_like;polycomb_marked;low_accessibility						mDREC_000023	high	1.385463717524377	23
top_ranked_candidate_score_audit	mDREC_000001	Fig. 3 top-score audit	mouse	mm10			dual_species_DREC_top_ranked_score_summary					chr2:119162868-119485826	Ndufaf1							polycomb_marked;active_scaffold						mDREC_000001	high	7.08010303633401	1
top_ranked_candidate_score_audit	mDREC_000006	Fig. 3 top-score audit	mouse	mm10			dual_species_DREC_top_ranked_score_summary					chr11:115313654-115452685	Caskin2;Evpl;Llgl2							polycomb_marked;active_scaffold						mDREC_000006	high	2.2267454903807264	6
top_ranked_candidate_score_audit	mDREC_000020	Fig. 3 top-score audit	mouse	mm10			dual_species_DREC_top_ranked_score_summary					chr5:136866744-136894205	Trim56							poised_enhancer_like;polycomb_marked;active_scaffold						mDREC_000020	high	1.4385722515314494	20
top_ranked_candidate_score_audit	mDREC_000010	Fig. 3 top-score audit	mouse	mm10			dual_species_DREC_top_ranked_score_summary					chr9:44372381-44567017	Usp2							poised_enhancer_like;polycomb_marked;low_accessibility						mDREC_000010	high	1.5970427014281814	10
top_ranked_candidate_score_audit	mDREC_000024	Fig. 3 top-score audit	mouse	mm10			dual_species_DREC_top_ranked_score_summary					chr8:70276712-70664122	Pik3r2							active_scaffold;low_accessibility						mDREC_000024	high	1.3742945698931843	24
top_ranked_candidate_score_audit	mDREC_000022	Fig. 3 top-score audit	mouse	mm10			dual_species_DREC_top_ranked_score_summary					chr6:135062170-135300941	Cdkn1b							poised_enhancer_like;polycomb_marked;low_accessibility						mDREC_000022	high	1.4117127306992678	22
top_ranked_candidate_score_audit	mDREC_000025	Fig. 3 top-score audit	mouse	mm10			dual_species_DREC_top_ranked_score_summary					chr7:139869864-140457163	Adam8							poised_enhancer_like;polycomb_marked;low_accessibility						mDREC_000025	high	1.3617370571846104	25
top_ranked_candidate_score_audit	hDREC_000020	Fig. 3 top-score audit	human	hg38			dual_species_DREC_top_ranked_score_summary					chr12:122481663-123443509	ABCB9							active_scaffold						hDREC_000020	medium	1.5252451469843742	20
top_ranked_candidate_score_audit	hDREC_000025	Fig. 3 top-score audit	human	hg38			dual_species_DREC_top_ranked_score_summary					chr9:136704202-136747851	TMEM203;TPRN							active_scaffold						hDREC_000025	medium	1.2592235440713426	25
top_ranked_candidate_score_audit	hDREC_000022	Fig. 3 top-score audit	human	hg38			dual_species_DREC_top_ranked_score_summary					chr10:42282801-43242481	BMS1							polycomb_marked;closed_unmarked;low_accessibility						hDREC_000022	medium	1.4158455233642468	22
top_ranked_candidate_score_audit	hDREC_000001	Fig. 3 top-score audit	human	hg38			dual_species_DREC_top_ranked_score_summary					chr7:155124562-155797753	INSIG1							poised_enhancer_like;polycomb_marked;low_accessibility						hDREC_000001	high	11.84399749330074	1
top_ranked_candidate_score_audit	hDREC_000012	Fig. 3 top-score audit	human	hg38			dual_species_DREC_top_ranked_score_summary					chr10:43242637-43282792	BMS1							poised_enhancer_like;polycomb_marked						hDREC_000012	high	3.158815955533857	12
top_ranked_candidate_score_audit	hDREC_000013	Fig. 3 top-score audit	human	hg38			dual_species_DREC_top_ranked_score_summary					chr8:1473685-2473676	KBTBD11							polycomb_marked;active_scaffold						hDREC_000013	high	2.721669998882648	13
top_ranked_candidate_score_audit	hDREC_000016	Fig. 3 top-score audit	human	hg38			dual_species_DREC_top_ranked_score_summary					chr2:73686171-74330768	MTHFD2							active_scaffold						hDREC_000016	high	2.36055199289328	16
top_ranked_candidate_score_audit	hDREC_000023	Fig. 3 top-score audit	human	hg38			dual_species_DREC_top_ranked_score_summary					chr1:200899914-202507936	ELF3;LAD1							active_scaffold						hDREC_000023	medium	1.3320142548648914	23
top_ranked_candidate_score_audit	hDREC_000021	Fig. 3 top-score audit	human	hg38			dual_species_DREC_top_ranked_score_summary					chr12:12590689-13185497	CDKN1B							polycomb_marked;closed_unmarked;low_accessibility						hDREC_000021	medium	1.494846357854619	21
top_ranked_candidate_score_audit	hDREC_000024	Fig. 3 top-score audit	human	hg38			dual_species_DREC_top_ranked_score_summary					chr1:160016058-160362650	VSIG8							active_scaffold;low_accessibility						hDREC_000024	medium	1.2783856843242434	24
top_ranked_candidate_score_audit	mDREC_000007	Fig. 3 top-score audit	mouse	mm10			dual_species_DREC_top_ranked_score_summary					chr15:58815078-59180631	Sqle							active_scaffold						mDREC_000007	high	2.040426687069364	7
top_ranked_candidate_score_audit	mDREC_000011	Fig. 3 top-score audit	mouse	mm10			dual_species_DREC_top_ranked_score_summary					chr4:97523726-98153469	Nfia							active_scaffold						mDREC_000011	high	1.5815815153924595	11
top_ranked_candidate_score_audit	mDREC_000018	Fig. 3 top-score audit	mouse	mm10			dual_species_DREC_top_ranked_score_summary					chr17:79925821-80089205	Cyp1b1							active_scaffold						mDREC_000018	high	1.469799503075014	18
top_ranked_candidate_score_audit	mDREC_000013	Fig. 3 top-score audit	mouse	mm10			dual_species_DREC_top_ranked_score_summary					chr12:111411068-111497615	Cinp;Ckb							polycomb_marked;active_scaffold						mDREC_000013	high	1.5255209168826735	13
top_ranked_candidate_score_audit	mDREC_000015	Fig. 3 top-score audit	mouse	mm10			dual_species_DREC_top_ranked_score_summary					chr5:134347814-134748833	Limk1							active_scaffold						mDREC_000015	high	1.492235025339587	15
