## Supplementary Tables for "Axolotl regeneration reveals a dormant cis-regulatory grammar conserved across vertebrate genomes": Supplementary_Table_5_motif_level_ism_summary.tsv

analysis_set	analysis_set_label	atlas_locus_id	genome	species	linked_genes	linked_axolotl_genes	coord	screening_priority	wet_validation_shortlist	validation_evidence_count	chromatin_class_labels	drec_dormancy_score	rank_within_species	n_disruption_rows	n_native_motif_targets	disruption_replicates_per_target	replicate_aggregation_method	n_insertion_rows	n_strong_disruption_ge_0_5	n_very_strong_disruption_ge_1_0	n_positive_insertions	top_disruption_motif	top_disruption_motif_id	top_disruption_importance_score	top_disruption_opening_gain_score	top_disruption_delta_H3K27me3	top_disruption_delta_H3K27ac	top_disruption_delta_ATAC	top_disruption_delta_DNase	top_opening_motif	top_opening_gain_score	top_insertion_motif	top_insertion_motif_name	top_insertion_replacement_sequence	top_insertion_opening_gain_score	top_insertion_delta_H3K27me3	top_insertion_delta_H3K27ac	top_insertion_delta_H3K4me1	top_insertion_delta_ATAC	top_insertion_delta_DNase	followup_priority_class
top_dormant_20_loci	Top dormant 20 DREC loci	hDREC_000001	hg38	human	INSIG1	INSIG1	chr7:155124562-155797753	high	False	0	poised_enhancer_like;polycomb_marked;low_accessibility	11.844	1	10560	3520	3	maximum_across_three_random_replacement_replicates	3	2	1	0	Brachyury(T-box)/Mesoendoderm-Brachyury-ChIP-exo(GSE54963)/Homer	known_0172	1.066	1.068	-149.020	32.098	1.212	1.281	Brachyury(T-box)/Mesoendoderm-Brachyury-ChIP-exo(GSE54963)/Homer	1.068	denovo_033	22-GCACTGAGAAAG,BestGuess:PRDM1/MA0508.4/Jaspar(0.744)	GCACTGAGAAAG	-0.015	1.188	-0.248	-0.511	-0.015	-0.041	B_strong_motif_ism_not_top_tier
top_dormant_20_loci	Top dormant 20 DREC loci	hDREC_000002	hg38	human	TFAP2A	TFAP2A	chr6:9919662-10919656	high	True	1	polycomb_marked;active_scaffold	11.830	2	10170	3390	3	maximum_across_three_random_replacement_replicates	3	7	1	0	Hoxc10(Homeobox)/EB-Hoxc10.iFlag-ChIP-Seq(GSE142377)/Homer	known_0402	1.018	1.008	-47.919	90.141	2.001	4.138	Zfp57(Zf)/H1-ZFP57.HA-ChIP-Seq(GSE115387)/Homer	1.322	denovo_033	22-GCACTGAGAAAG,BestGuess:PRDM1/MA0508.4/Jaspar(0.744)	GCACTGAGAAAG	-0.081	3.421	-3.718	-0.439	-0.351	-0.189	A_shortlist_strong_motif_ism
top_dormant_20_loci	Top dormant 20 DREC loci	hDREC_000003	hg38	human	LEF1	LEF1	chr4:107668973-108668955	high	True	1	polycomb_marked;active_scaffold	7.145	3	10707	3569	3	maximum_across_three_random_replacement_replicates	3	28	3	3	E2A(bHLH),near_PU.1/Bcell-PU.1-ChIP-Seq(GSE21512)/Homer	known_0332	1.593	1.776	-163.777	96.195	10.622	10.451	E2A(bHLH),near_PU.1/Bcell-PU.1-ChIP-Seq(GSE21512)/Homer	1.776	denovo_035	24-CATGCAGATAAA,BestGuess:FUS3(ABI3VP1)/col-FUS3-DAP-Seq(GSE60143)/Homer(0.735)	CATGCAGATAAA	0.152	0.589	7.427	-0.251	0.899	0.971	A_shortlist_strong_motif_ism
top_dormant_20_loci	Top dormant 20 DREC loci	hDREC_000004	hg38	human	ACAN	ACAN	chr15:88303442-89303407	high	True	1	poised_enhancer_like;polycomb_marked;low_accessibility	6.951	4	23046	7682	3	maximum_across_three_random_replacement_replicates	3	12	1	1	HOXB13(Homeobox)/ProstateTumor-HOXB13-ChIP-Seq(GSE56288)/Homer	known_0018	1.338	1.456	-200.655	22.294	1.889	2.244	HOXB13(Homeobox)/ProstateTumor-HOXB13-ChIP-Seq(GSE56288)/Homer	1.456	denovo_033	22-GCACTGAGAAAG,BestGuess:PRDM1/MA0508.4/Jaspar(0.744)	GCACTGAGAAAG	0.077	16.643	0.827	4.410	0.170	0.275	A_shortlist_strong_motif_ism
top_dormant_20_loci	Top dormant 20 DREC loci	hDREC_000005	hg38	human	MYO5B	MYO5B	chr18:49695164-50695138	high	True	1	polycomb_marked;active_scaffold	6.634	5	11547	3849	3	maximum_across_three_random_replacement_replicates	3	6	2	2	Ascl1(bHLH)/NeuralTubes-Ascl1-ChIP-Seq(GSE55840)/Homer	known_0194	1.156	1.610	-202.650	41.218	11.126	4.661	Ascl1(bHLH)/NeuralTubes-Ascl1-ChIP-Seq(GSE55840)/Homer	1.610	denovo_033	22-GCACTGAGAAAG,BestGuess:PRDM1/MA0508.4/Jaspar(0.744)	GCACTGAGAAAG	0.089	0.891	2.494	2.969	0.582	0.352	A_shortlist_strong_motif_ism
top_dormant_20_loci	Top dormant 20 DREC loci	hDREC_000006	hg38	human	IRS4	IRS4	chrX:108236565-109236558	high	False	1	poised_enhancer_like;polycomb_marked	4.527	6	11979	3993	3	maximum_across_three_random_replacement_replicates	3	23	1	1	FOXP1(Forkhead)/H9-FOXP1-ChIP-Seq(GSE31006)/Homer	known_0189	1.326	1.397	-103.976	24.076	3.549	2.510	FOXP1(Forkhead)/H9-FOXP1-ChIP-Seq(GSE31006)/Homer	1.397	denovo_035	24-CATGCAGATAAA,BestGuess:FUS3(ABI3VP1)/col-FUS3-DAP-Seq(GSE60143)/Homer(0.735)	CATGCAGATAAA	0.041	5.202	-1.273	1.246	0.189	0.380	B_strong_motif_ism_not_top_tier
top_dormant_20_loci	Top dormant 20 DREC loci	hDREC_000007	hg38	human	BCL11B	BCL11B	chr14:98772209-99772187	high	True	3	polycomb_marked;active_scaffold	4.456	7	24849	8283	3	maximum_across_three_random_replacement_replicates	3	31	2	0	Ptf1a(bHLH)/Panc1-Ptf1a-ChIP-Seq(GSE47459)/Homer	known_0241	1.733	1.635	-133.871	200.019	6.434	9.381	Ptf1a(bHLH)/Panc1-Ptf1a-ChIP-Seq(GSE47459)/Homer	1.635	denovo_033	22-GCACTGAGAAAG,BestGuess:PRDM1/MA0508.4/Jaspar(0.744)	GCACTGAGAAAG	-0.098	7.988	-4.420	0.733	-0.535	-0.710	A_atlas_tier1_strong_motif_ism
top_dormant_20_loci	Top dormant 20 DREC loci	hDREC_000008	hg38	human	TRIM56	TRIM56	chr7:100739043-101585479	high	False	1	polycomb_marked;active_scaffold	4.409	8	10824	3608	3	maximum_across_three_random_replacement_replicates	3	32	9	0	USF1(bHLH)/GM12878-Usf1-ChIP-Seq(GSE32465)/Homer	known_0350	1.581	1.639	-81.471	122.396	3.477	6.272	REST-NRSF(Zf)/Jurkat-NRSF-ChIP-Seq/Homer	1.791	denovo_035	24-CATGCAGATAAA,BestGuess:FUS3(ABI3VP1)/col-FUS3-DAP-Seq(GSE60143)/Homer(0.735)	CATGCAGATAAA	-0.087	-3.800	-9.686	-3.086	-0.124	-0.226	B_strong_motif_ism_not_top_tier
top_dormant_20_loci	Top dormant 20 DREC loci	hDREC_000009	hg38	human	CNMD	CNMD	chr13:52239837-53239811	high	False	1	poised_enhancer_like;polycomb_marked;low_accessibility	4.180	9	11001	3667	3	maximum_across_three_random_replacement_replicates	3	6	1	2	Maz(Zf)/HepG2-Maz-ChIP-Seq(GSE31477)/Homer	known_0362	1.248	0.409	22.108	18.117	0.671	0.635	LRF(Zf)/Erythroblasts-ZBTB7A-ChIP-Seq(GSE74977)/Homer	1.116	denovo_035	24-CATGCAGATAAA,BestGuess:FUS3(ABI3VP1)/col-FUS3-DAP-Seq(GSE60143)/Homer(0.735)	CATGCAGATAAA	0.063	-10.685	1.992	-0.118	-0.027	0.053	B_strong_motif_ism_not_top_tier
top_dormant_20_loci	Top dormant 20 DREC loci	hDREC_000010	hg38	human	ADAMTS19	ADAMTS19	chr5:128960280-129960268	high	False	1	poised_enhancer_like;polycomb_marked;active_scaffold	3.779	10	12246	4082	3	maximum_across_three_random_replacement_replicates	3	15	3	0	Ap4(bHLH)/AML-Tfap4-ChIP-Seq(GSE45738)/Homer	known_0195	1.379	1.528	-51.095	39.814	9.707	3.136	Ap4(bHLH)/AML-Tfap4-ChIP-Seq(GSE45738)/Homer	1.865	denovo_026	15-TAGAATTGTGAA,BestGuess:ZNF35/MA2333.1/Jaspar(0.743)	TAGAATTGTGAA	-0.304	33.549	-9.427	-0.229	-0.321	-0.695	B_strong_motif_ism_not_top_tier
top_dormant_20_loci	Top dormant 20 DREC loci	mDREC_000001	mm10	mouse	Ndufaf1	NDUFAF1	chr2:119162868-119485826	high	False	1	polycomb_marked;active_scaffold	7.080	1	12939	4313	3	maximum_across_three_random_replacement_replicates	3	0	0	0	LRF(Zf)/Erythroblasts-ZBTB7A-ChIP-Seq(GSE74977)/Homer	known_0113	0.423	0.640	-67.424	10.132	4.561	5.635	ZNF415(Zf)/HEK293-ZNF415.GFP-ChIP-Seq(GSE58341)/Homer	0.673	denovo_033	22-GCACTGAGAAAG,BestGuess:PRDM1/MA0508.4/Jaspar(0.744)	GCACTGAGAAAG	-0.070	-3.936	1.013	-6.387	-0.509	-1.240	D_moderate_motif_ism
top_dormant_20_loci	Top dormant 20 DREC loci	mDREC_000002	mm10	mouse	Limk1	LIMK1	chr5:134886090-135086495	high	True	4	polycomb_marked;active_scaffold	5.156	2	11874	3958	3	maximum_across_three_random_replacement_replicates	3	5	0	1	Snail1(Zf)/LS174T-SNAIL1.HA-ChIP-Seq(GSE127183)/Homer	known_0136	0.851	1.428	-143.985	27.269	8.429	7.753	Snail1(Zf)/LS174T-SNAIL1.HA-ChIP-Seq(GSE127183)/Homer	1.428	denovo_035	24-CATGCAGATAAA,BestGuess:FUS3(ABI3VP1)/col-FUS3-DAP-Seq(GSE60143)/Homer(0.735)	CATGCAGATAAA	0.013	-16.416	0.727	0.351	-0.161	-0.193	A_atlas_tier1_strong_motif_ism
top_dormant_20_loci	Top dormant 20 DREC loci	mDREC_000003	mm10	mouse	Kin	KIN	chr2:9661291-10113785	high	True	4	poised_enhancer_like;polycomb_marked;active_scaffold	4.322	3	21789	7263	3	maximum_across_three_random_replacement_replicates	3	1	0	3	GATA(Zf),IR3/iTreg-Gata3-ChIP-Seq(GSE20898)/Homer	known_0048	0.500	0.783	8.532	10.426	5.104	2.714	GATA(Zf),IR3/iTreg-Gata3-ChIP-Seq(GSE20898)/Homer	0.783	denovo_033	22-GCACTGAGAAAG,BestGuess:PRDM1/MA0508.4/Jaspar(0.744)	GCACTGAGAAAG	0.048	-0.326	1.920	1.701	0.096	0.130	D_moderate_motif_ism
top_dormant_20_loci	Top dormant 20 DREC loci	mDREC_000004	mm10	mouse	Caskin2;Evpl;Llgl2	CASKIN2;EVPL;LLGL2	chr11:115790767-116162628	high	False	2	polycomb_marked;active_scaffold	4.157	4	11481	3827	3	maximum_across_three_random_replacement_replicates	3	46	12	1	Ptf1a(bHLH)/Panc1-Ptf1a-ChIP-Seq(GSE47459)/Homer	known_0241	1.410	2.100	-120.534	55.602	5.900	8.511	Ptf1a(bHLH)/Panc1-Ptf1a-ChIP-Seq(GSE47459)/Homer	2.100	denovo_033	22-GCACTGAGAAAG,BestGuess:PRDM1/MA0508.4/Jaspar(0.744)	GCACTGAGAAAG	0.003	0.499	0.107	0.622	0.021	0.006	B_strong_motif_ism_not_top_tier
top_dormant_20_loci	Top dormant 20 DREC loci	mDREC_000005	mm10	mouse	Bms1	BMS1	chr6:117919474-118101782	high	False	3	polycomb_marked;low_accessibility	2.781	5	11793	3931	3	maximum_across_three_random_replacement_replicates	3	0	0	2	PRDM10(Zf)/HEK293-PRDM10.eGFP-ChIP-Seq(Encode)/Homer	known_0419	0.361	0.431	-8.491	12.936	0.880	0.712	PRDM10(Zf)/HEK293-PRDM10.eGFP-ChIP-Seq(Encode)/Homer	0.431	denovo_035	24-CATGCAGATAAA,BestGuess:FUS3(ABI3VP1)/col-FUS3-DAP-Seq(GSE60143)/Homer(0.735)	CATGCAGATAAA	0.016	-0.889	0.186	0.534	0.021	0.050	E_exploratory
top_dormant_20_loci	Top dormant 20 DREC loci	mDREC_000006	mm10	mouse	Caskin2;Evpl;Llgl2	CASKIN2;EVPL;LLGL2	chr11:115313654-115452685	high	False	1	polycomb_marked;active_scaffold	2.227	6	12372	4124	3	maximum_across_three_random_replacement_replicates	3	3	0	0	Hoxd12(Homeobox)/ChickenMSG-Hoxd12.Flag-ChIP-Seq(GSE86088)/Homer	known_0215	0.678	0.660	-94.432	69.017	-0.959	-0.871	ELF3(ETS)/PDAC-ELF3-ChIP-Seq(GSE64557)/Homer	0.816	denovo_033	22-GCACTGAGAAAG,BestGuess:PRDM1/MA0508.4/Jaspar(0.744)	GCACTGAGAAAG	-0.048	10.900	-1.276	-2.654	0.025	0.047	D_moderate_motif_ism
top_dormant_20_loci	Top dormant 20 DREC loci	mDREC_000007	mm10	mouse	Sqle	SQLE	chr15:58815078-59180631	high	False	3	active_scaffold	2.040	7	13032	4344	3	maximum_across_three_random_replacement_replicates	3	0	0	2	Pbx3(Homeobox)/GM12878-PBX3-ChIP-Seq(GSE32465)/Homer	known_0135	0.352	0.693	-1.618	32.117	1.968	2.725	HRE(HSF)/Striatum-HSF1-ChIP-Seq(GSE38000)/Homer	0.768	denovo_035	24-CATGCAGATAAA,BestGuess:FUS3(ABI3VP1)/col-FUS3-DAP-Seq(GSE60143)/Homer(0.735)	CATGCAGATAAA	0.022	-0.589	2.491	2.557	0.031	-0.086	D_moderate_motif_ism
top_dormant_20_loci	Top dormant 20 DREC loci	mDREC_000008	mm10	mouse	Grk4	GRK4	chr5:35127974-35160371	high	False	3	poised_enhancer_like;polycomb_marked;low_accessibility	1.829	8	12969	4323	3	maximum_across_three_random_replacement_replicates	3	3	1	1	ETV1(ETS)/GIST48-ETV1-ChIP-Seq(GSE22441)/Homer	known_0425	1.134	1.908	-26.933	49.019	4.047	4.870	ETV1(ETS)/GIST48-ETV1-ChIP-Seq(GSE22441)/Homer	1.908	denovo_035	24-CATGCAGATAAA,BestGuess:FUS3(ABI3VP1)/col-FUS3-DAP-Seq(GSE60143)/Homer(0.735)	CATGCAGATAAA	0.087	-2.604	1.320	3.458	0.163	0.150	B_strong_motif_ism_not_top_tier
top_dormant_20_loci	Top dormant 20 DREC loci	mDREC_000009	mm10	mouse	Plekha2	PLEKHA2	chr8:25297947-25559925	high	False	3	low_accessibility	1.698	9	12639	4213	3	maximum_across_three_random_replacement_replicates	3	16	0	0	NPAS2(bHLH)/Liver-NPAS2-ChIP-Seq(GSE39860)/Homer	known_0068	0.968	1.735	-11.443	78.717	2.118	5.028	NPAS2(bHLH)/Liver-NPAS2-ChIP-Seq(GSE39860)/Homer	1.735	denovo_033	22-GCACTGAGAAAG,BestGuess:PRDM1/MA0508.4/Jaspar(0.744)	GCACTGAGAAAG	-0.028	2.520	-0.866	1.385	0.081	0.010	B_strong_motif_ism_not_top_tier
top_dormant_20_loci	Top dormant 20 DREC loci	mDREC_000010	mm10	mouse	Usp2	USP2	chr9:44372381-44567017	high	False	1	poised_enhancer_like;polycomb_marked;low_accessibility	1.597	10	11343	3781	3	maximum_across_three_random_replacement_replicates	3	2	0	1	COUP-TFII(NR)/Artia-Nr2f2-ChIP-Seq(GSE46497)/Homer	known_0133	0.683	0.386	-3.774	13.499	0.548	0.280	RARa(NR)/K562-RARa-ChIP-Seq(Encode)/Homer	0.543	denovo_035	24-CATGCAGATAAA,BestGuess:FUS3(ABI3VP1)/col-FUS3-DAP-Seq(GSE60143)/Homer(0.735)	CATGCAGATAAA	0.005	-0.333	0.198	0.592	0.001	0.001	D_moderate_motif_ism
human_mouse_common_18_loci	Human-mouse common-gene 18 DREC loci	hDREC_000004	hg38	human	ACAN	ACAN	chr15:88303442-89303407	high	True	1	poised_enhancer_like;polycomb_marked;low_accessibility	6.951	4	23046	7682	3	maximum_across_three_random_replacement_replicates	3	12	1	1	HOXB13(Homeobox)/ProstateTumor-HOXB13-ChIP-Seq(GSE56288)/Homer	known_0018	1.338	1.456	-200.655	22.294	1.889	2.244	HOXB13(Homeobox)/ProstateTumor-HOXB13-ChIP-Seq(GSE56288)/Homer	1.456	denovo_033	22-GCACTGAGAAAG,BestGuess:PRDM1/MA0508.4/Jaspar(0.744)	GCACTGAGAAAG	0.077	16.643	0.827	4.410	0.170	0.275	A_shortlist_strong_motif_ism
human_mouse_common_18_loci	Human-mouse common-gene 18 DREC loci	hDREC_000008	hg38	human	TRIM56	TRIM56	chr7:100739043-101585479	high	False	1	polycomb_marked;active_scaffold	4.409	8	10824	3608	3	maximum_across_three_random_replacement_replicates	3	32	9	0	USF1(bHLH)/GM12878-Usf1-ChIP-Seq(GSE32465)/Homer	known_0350	1.581	1.639	-81.471	122.396	3.477	6.272	REST-NRSF(Zf)/Jurkat-NRSF-ChIP-Seq/Homer	1.791	denovo_035	24-CATGCAGATAAA,BestGuess:FUS3(ABI3VP1)/col-FUS3-DAP-Seq(GSE60143)/Homer(0.735)	CATGCAGATAAA	-0.087	-3.800	-9.686	-3.086	-0.124	-0.226	B_strong_motif_ism_not_top_tier
human_mouse_common_18_loci	Human-mouse common-gene 18 DREC loci	hDREC_000011	hg38	human	PIK3R2	PIK3R2	chr19:17653164-17708419	high	False	1	poised_enhancer_like;polycomb_marked	3.378	11	11229	3743	3	maximum_across_three_random_replacement_replicates	3	18	12	3	EAR2(NR)/K562-NR2F6-ChIP-Seq(Encode)/Homer	known_0213	1.709	1.817	-90.374	64.997	2.646	5.573	EAR2(NR)/K562-NR2F6-ChIP-Seq(Encode)/Homer	1.817	denovo_033	22-GCACTGAGAAAG,BestGuess:PRDM1/MA0508.4/Jaspar(0.744)	GCACTGAGAAAG	0.042	-2.403	1.386	1.047	0.046	0.094	B_strong_motif_ism_not_top_tier
human_mouse_common_18_loci	Human-mouse common-gene 18 DREC loci	hDREC_000012	hg38	human	BMS1	BMS1	chr10:43242637-43282792	high	False	0	poised_enhancer_like;polycomb_marked	3.159	12	13236	4412	3	maximum_across_three_random_replacement_replicates	3	0	0	2	LRF(Zf)/Erythroblasts-ZBTB7A-ChIP-Seq(GSE74977)/Homer	known_0113	0.269	0.497	-12.646	18.723	0.416	0.806	Myf5(bHLH)/GM-Myf5-ChIP-Seq(GSE24852)/Homer	0.730	denovo_033	22-GCACTGAGAAAG,BestGuess:PRDM1/MA0508.4/Jaspar(0.744)	GCACTGAGAAAG	0.017	-0.074	0.478	1.815	0.037	0.017	D_moderate_motif_ism
human_mouse_common_18_loci	Human-mouse common-gene 18 DREC loci	hDREC_000015	hg38	human	CKB	CKB	chr14:103022838-104022823	high	True	4	polycomb_marked;active_scaffold	2.416	15	12660	4220	3	maximum_across_three_random_replacement_replicates	3	18	6	0	AR-halfsite(NR)/LNCaP-AR-ChIP-Seq(GSE27824)/Homer	known_0145	1.157	1.177	-122.740	103.940	5.026	5.144	AP-2gamma(AP2)/MCF7-TFAP2C-ChIP-Seq(GSE21234)/Homer	1.206	denovo_033	22-GCACTGAGAAAG,BestGuess:PRDM1/MA0508.4/Jaspar(0.744)	GCACTGAGAAAG	-0.044	7.920	-9.444	2.418	0.030	0.224	A_atlas_tier1_strong_motif_ism
human_mouse_common_18_loci	Human-mouse common-gene 18 DREC loci	hDREC_000021	hg38	human	CDKN1B	CDKN1B	chr12:12590689-13185497	medium	False	0	polycomb_marked;closed_unmarked;low_accessibility	1.495	21	10560	3520	3	maximum_across_three_random_replacement_replicates	3	4	0	0	EAR2(NR)/K562-NR2F6-ChIP-Seq(Encode)/Homer	known_0213	0.748	0.659	-16.585	31.678	0.467	0.474	Lhx3(Homeobox)/Neuron-Lhx3-ChIP-Seq(GSE31456)/Homer	0.780	denovo_033	22-GCACTGAGAAAG,BestGuess:PRDM1/MA0508.4/Jaspar(0.744)	GCACTGAGAAAG	-0.029	0.903	-0.780	-0.844	-0.024	-0.036	D_moderate_motif_ism
human_mouse_common_18_loci	Human-mouse common-gene 18 DREC loci	hDREC_000023	hg38	human	ELF3;LAD1	ELF3;LAD1	chr1:200899914-202507936	medium	False	0	active_scaffold	1.332	23	11466	3822	3	maximum_across_three_random_replacement_replicates	3	27	2	3	Znf263(Zf)/K562-Znf263-ChIP-Seq(GSE31477)/Homer	known_0279	1.287	1.550	-8.973	151.461	1.808	7.928	Znf263(Zf)/K562-Znf263-ChIP-Seq(GSE31477)/Homer	1.550	denovo_033	22-GCACTGAGAAAG,BestGuess:PRDM1/MA0508.4/Jaspar(0.744)	GCACTGAGAAAG	0.365	3.169	31.557	13.537	0.842	1.670	B_strong_motif_ism_not_top_tier
human_mouse_common_18_loci	Human-mouse common-gene 18 DREC loci	hDREC_000027	hg38	human	USP2	USP2	chr11:118881725-119648263	medium	False	1	active_scaffold	1.241	27	10251	3417	3	maximum_across_three_random_replacement_replicates	3	22	1	0	PBX2(Homeobox)/K562-PBX2-ChIP-Seq(Encode)/Homer	known_0161	1.134	1.697	-0.545	131.188	3.930	3.187	PBX2(Homeobox)/K562-PBX2-ChIP-Seq(Encode)/Homer	1.697	denovo_033	22-GCACTGAGAAAG,BestGuess:PRDM1/MA0508.4/Jaspar(0.744)	GCACTGAGAAAG	-0.003	0.031	-0.589	0.065	0.004	0.005	B_strong_motif_ism_not_top_tier
human_mouse_common_18_loci	Human-mouse common-gene 18 DREC loci	hDREC_000029	hg38	human	SQLE	SQLE	chr8:124498503-124865300	medium	False	1	low_accessibility	1.149	29	23451	7817	3	maximum_across_three_random_replacement_replicates	3	5	0	1	Fox:Ebox(Forkhead,bHLH)/Panc1-Foxa2-ChIP-Seq(GSE47459)/Homer	known_0110	0.750	1.424	-7.512	50.771	1.035	2.053	Fox:Ebox(Forkhead,bHLH)/Panc1-Foxa2-ChIP-Seq(GSE47459)/Homer	1.424	denovo_033	22-GCACTGAGAAAG,BestGuess:PRDM1/MA0508.4/Jaspar(0.744)	GCACTGAGAAAG	0.005	-0.221	-0.161	0.244	0.016	0.002	B_strong_motif_ism_not_top_tier
human_mouse_common_18_loci	Human-mouse common-gene 18 DREC loci	mDREC_000005	mm10	mouse	Bms1	BMS1	chr6:117919474-118101782	high	False	3	polycomb_marked;low_accessibility	2.781	5	11793	3931	3	maximum_across_three_random_replacement_replicates	3	0	0	2	PRDM10(Zf)/HEK293-PRDM10.eGFP-ChIP-Seq(Encode)/Homer	known_0419	0.361	0.431	-8.491	12.936	0.880	0.712	PRDM10(Zf)/HEK293-PRDM10.eGFP-ChIP-Seq(Encode)/Homer	0.431	denovo_035	24-CATGCAGATAAA,BestGuess:FUS3(ABI3VP1)/col-FUS3-DAP-Seq(GSE60143)/Homer(0.735)	CATGCAGATAAA	0.016	-0.889	0.186	0.534	0.021	0.050	E_exploratory
human_mouse_common_18_loci	Human-mouse common-gene 18 DREC loci	mDREC_000007	mm10	mouse	Sqle	SQLE	chr15:58815078-59180631	high	False	3	active_scaffold	2.040	7	13032	4344	3	maximum_across_three_random_replacement_replicates	3	0	0	2	Pbx3(Homeobox)/GM12878-PBX3-ChIP-Seq(GSE32465)/Homer	known_0135	0.352	0.693	-1.618	32.117	1.968	2.725	HRE(HSF)/Striatum-HSF1-ChIP-Seq(GSE38000)/Homer	0.768	denovo_035	24-CATGCAGATAAA,BestGuess:FUS3(ABI3VP1)/col-FUS3-DAP-Seq(GSE60143)/Homer(0.735)	CATGCAGATAAA	0.022	-0.589	2.491	2.557	0.031	-0.086	D_moderate_motif_ism
human_mouse_common_18_loci	Human-mouse common-gene 18 DREC loci	mDREC_000010	mm10	mouse	Usp2	USP2	chr9:44372381-44567017	high	False	1	poised_enhancer_like;polycomb_marked;low_accessibility	1.597	10	11343	3781	3	maximum_across_three_random_replacement_replicates	3	2	0	1	COUP-TFII(NR)/Artia-Nr2f2-ChIP-Seq(GSE46497)/Homer	known_0133	0.683	0.386	-3.774	13.499	0.548	0.280	RARa(NR)/K562-RARa-ChIP-Seq(Encode)/Homer	0.543	denovo_035	24-CATGCAGATAAA,BestGuess:FUS3(ABI3VP1)/col-FUS3-DAP-Seq(GSE60143)/Homer(0.735)	CATGCAGATAAA	0.005	-0.333	0.198	0.592	0.001	0.001	D_moderate_motif_ism
human_mouse_common_18_loci	Human-mouse common-gene 18 DREC loci	mDREC_000013	mm10	mouse	Cinp;Ckb	CINP;CKB	chr12:111411068-111497615	high	False	0	polycomb_marked;active_scaffold	1.526	13	13401	4467	3	maximum_across_three_random_replacement_replicates	3	3	0	0	RXR(NR),DR1/3T3L1-RXR-ChIP-Seq(GSE13511)/Homer	known_0027	0.727	0.985	-7.162	102.054	1.438	1.883	RXR(NR),DR1/3T3L1-RXR-ChIP-Seq(GSE13511)/Homer	0.985	denovo_035	24-CATGCAGATAAA,BestGuess:FUS3(ABI3VP1)/col-FUS3-DAP-Seq(GSE60143)/Homer(0.735)	CATGCAGATAAA	-0.036	-0.278	-6.004	0.660	0.003	0.056	D_moderate_motif_ism
human_mouse_common_18_loci	Human-mouse common-gene 18 DREC loci	mDREC_000020	mm10	mouse	Trim56	TRIM56	chr5:136866744-136894205	high	False	1	poised_enhancer_like;polycomb_marked;active_scaffold	1.439	20	11253	3751	3	maximum_across_three_random_replacement_replicates	3	0	0	2	Isl1(Homeobox)/Neuron-Isl1-ChIP-Seq(GSE31456)/Homer	known_0267	0.373	0.424	-30.241	12.824	0.611	0.510	THRb(NR)/Liver-NR1A2-ChIP-Seq(GSE52613)/Homer	0.475	denovo_035	24-CATGCAGATAAA,BestGuess:FUS3(ABI3VP1)/col-FUS3-DAP-Seq(GSE60143)/Homer(0.735)	CATGCAGATAAA	0.049	9.538	2.476	7.488	0.318	0.374	E_exploratory
human_mouse_common_18_loci	Human-mouse common-gene 18 DREC loci	mDREC_000022	mm10	mouse	Cdkn1b	CDKN1B	chr6:135062170-135300941	high	False	1	poised_enhancer_like;polycomb_marked;low_accessibility	1.412	22	13131	4377	3	maximum_across_three_random_replacement_replicates	3	2	0	1	Eomes(T-box)/H9-Eomes-ChIP-Seq(GSE26097)/Homer	known_0173	0.555	1.176	-28.188	16.735	1.697	2.757	Tgif1(Homeobox)/mES-Tgif1-ChIP-Seq(GSE55404)/Homer	1.197	denovo_033	22-GCACTGAGAAAG,BestGuess:PRDM1/MA0508.4/Jaspar(0.744)	GCACTGAGAAAG	0.073	-1.079	2.493	2.603	0.030	0.095	B_strong_motif_ism_not_top_tier
human_mouse_common_18_loci	Human-mouse common-gene 18 DREC loci	mDREC_000024	mm10	mouse	Pik3r2	PIK3R2	chr8:70276712-70664122	high	False	1	active_scaffold;low_accessibility	1.374	24	12207	4069	3	maximum_across_three_random_replacement_replicates	3	0	0	1	Bcl11a(Zf)/HSPC-BCL11A-ChIP-Seq(GSE104676)/Homer	known_0254	0.346	0.587	0.435	34.453	1.262	1.327	Bcl11a(Zf)/HSPC-BCL11A-ChIP-Seq(GSE104676)/Homer	0.587	denovo_033	22-GCACTGAGAAAG,BestGuess:PRDM1/MA0508.4/Jaspar(0.744)	GCACTGAGAAAG	0.005	0.147	0.094	0.375	0.024	0.024	D_moderate_motif_ism
human_mouse_common_18_loci	Human-mouse common-gene 18 DREC loci	mDREC_000028	mm10	mouse	Acan	ACAN	chr7:78553501-79047825	high	False	3	active_scaffold	1.280	28	12789	4263	3	maximum_across_three_random_replacement_replicates	3	0	0	2	Hoxa13(Homeobox)/ChickenMSG-Hoxa13.Flag-ChIP-Seq(GSE86088)/Homer	known_0001	0.493	0.712	-6.322	41.366	0.910	1.946	HIC1(Zf)/Treg-ZBTB29-ChIP-Seq(GSE99889)/Homer	0.756	denovo_033	22-GCACTGAGAAAG,BestGuess:PRDM1/MA0508.4/Jaspar(0.744)	GCACTGAGAAAG	0.017	-0.168	1.053	0.926	-0.003	0.059	D_moderate_motif_ism
human_mouse_common_18_loci	Human-mouse common-gene 18 DREC loci	mDREC_000031	mm10	mouse	Elf3;Lad1	ELF3;LAD1	chr1:135100190-135904439	high	False	2	active_scaffold;low_accessibility	1.178	31	11121	3707	3	maximum_across_three_random_replacement_replicates	3	0	0	2	Smad4(MAD)/ESC-SMAD4-ChIP-Seq(GSE29422)/Homer	known_0345	0.324	0.645	-0.036	27.858	0.769	1.834	HRE(HSF)/Striatum-HSF1-ChIP-Seq(GSE38000)/Homer	0.748	denovo_035	24-CATGCAGATAAA,BestGuess:FUS3(ABI3VP1)/col-FUS3-DAP-Seq(GSE60143)/Homer(0.735)	CATGCAGATAAA	1.380	-0.818	46.271	44.007	2.220	4.824	C_strong_denovo_overwrite
